# Diverse natural variants suppress mutations in hundreds of essential genes

**DOI:** 10.1101/2020.11.24.395855

**Authors:** Leopold Parts, Amandine Batté, Maykel Lopes, Michael W. Yuen, Meredith Laver, Bryan-Joseph San Luis, Jia-Xing Yue, Carles Pons, Elise Eray, Patrick Aloy, Gianni Liti, Jolanda van Leeuwen

## Abstract

The consequence of a mutation can be influenced by the context in which it operates. For example, loss of gene function may be tolerated in one genetic background, but lead to lethality in another. The extent to which mutant phenotypes are malleable, the complexity of the architecture of modifiers, and the identities of causal genes and pathways remain largely unknown. Here, we measure the fitness effects of ~1,500 temperature sensitive alleles of yeast essential genes in the context of variation from ten different natural genetic backgrounds, and map the modifiers for 19 combinations. Altogether, fitness defects for 183 of the 530 tested genes (35%) could be suppressed by standing genetic variation in at least one wild strain. Suppression was generally driven by gain-of-function of a single, strong modifier gene. The validated causes included both variants in protein interaction partners or pathway members suppressing specific genes, as well as general modifiers altering the effect of many temperature sensitive alleles. The emerging frequency of suppression and range of possible suppression mechanisms suggest that a substantial fraction of monogenic diseases could be repressed by modulating other gene products.
