## Supplementary material for "Diverse natural variants suppress mutations in hundreds of essential genes": Data S3

### Sheet: ReadMe
Data S3. Random sporulation assay
For a subset of 102 TS allele - wild strain pairs and corresponding controls, we isolated hundreds of haploid progeny colonies at 26C and 34C and compared the number and size of the obtained colonies. Listed in this file are:
Column A	Sample ID used in the experiment
Column B-D	Strain ID, gene, and ORF names of the query gene TS mutant
Column E-F	Strain ID and names of the wild strains
Column G	Suppression score from the SGA screen (see Table S2)
Column H-O	The TotalArea (the sum of the areas of all colonies), standard deviation, mean, and median of the colony size of the colonies at the indicated temperature.
Column P-Q	The number of colonies obtained at the indicated temperature.
Column R-T	Ratio of the 34C values compared to the 26C values for the TotalArea, the median colony size, and the number of colonies.
Column U	Conclusion of the random sporulation assay. A TS allele is called suppressed ("v") when either the number or the average size of the colonies is significantly larger at 34C in the wild strain cross compared to a reference cross.

### Sheet: DataS3
Sample	QueryStrain	QueryGene	QueryORF	ArrayStrain	ArrayName	SuppScore	TotalArea26C	TotalArea34C	AreaSD26C	AreaSD34C	MeanArea26C	MeanArea34C	MedianArea26C	MedianArea34C	Count26C	Count34C	TotalAreaRatio	MedianAreaRatio	CountRatio	SuppValidation
160524_L12	TSQ1081	ACT1	YFL039C	DMA1	S288C	#N/A	162483	168709	166.742	265.124	229.496	254.08	173.5	171.5	708	664	1.03832	0.988473	0.937853	#N/A
160518_D23	TSQ1081	ACT1	YFL039C	Y14273	L-1374	1.097	432964	478576	1280.63	1695.48	1704.58	1589.95	1584.5	778	254	301	1.10535	0.491007	1.18504	x
160524_M04	TSQ1081	ACT1	YFL039C	Y14278	NCYC110	1.975	22195	25294	157.03	629.454	194.693	602.238	127.5	365	114	42	1.13963	2.86275	0.368421	x
160518_F18	TSQ1257	ACT1	YFL039C	DMA1	S288C	#N/A	907537	566212	299.05	648.395	553.039	408.228	534	314	1641	1387	0.6239	0.588015	0.845216	#N/A
160527_N05	TSQ1257	ACT1	YFL039C	Y14273	L-1374	1.404	761166	300447	1097.87	1978.88	1472.27	1687.9	1305	846.5	517	178	0.394719	0.648659	0.344294	x
160602_D12	TSQ2101	CBF5	YLR175W	DMA1	S288C	#N/A	74225	16875	428.673	529.986	396.925	330.882	203	76	187	51	0.227349	0.374384	0.272727	#N/A
160602_C24	TSQ2101	CBF5	YLR175W	Y14275	BC187	-0.367	485686	392459	815.514	1401.91	914.663	1533.04	635	1091	531	256	0.808051	1.71811	0.482109	x
160602_A03	TSQ2243	CBK1	YNL161W	DMA1	S288C	#N/A	90770	#N/A	55.1717	#N/A	106.914	#N/A	96	#N/A	849	6	#N/A	#N/A	0.00706714	#N/A
160603_I24	TSQ2243	CBK1	YNL161W	Y14273	L-1374	0.953	36793	#N/A	292.581	#N/A	167.241	#N/A	92.5	#N/A	220	18	#N/A	#N/A	0.0818182	x
160606_I24	TSQ2243	CBK1	YNL161W	Y14273	L-1374	0.953	74436	#N/A	223.624	#N/A	175.972	#N/A	115	#N/A	423	25	#N/A	#N/A	0.0591017	x
160518_E23	TSQ2040	CCT2	YIL142W	DMA1	S288C	#N/A	701763	252034	398.043	1640.91	674.772	1135.29	644	140.5	1040	222	0.359144	0.218168	0.213462	#N/A
160524_M09	TSQ2040	CCT2	YIL142W	Y14273	L-1374	0.771	291271	261546	279.341	869.976	291.271	927.468	196.5	661.5	1000	282	0.897947	3.36641	0.282	x
160518_J05	TSQ1181	CDC1	YDR182W	DMA1	S288C	#N/A	520414	#N/A	376.578	#N/A	565.053	#N/A	511	#N/A	921	7	#N/A	#N/A	0.00760043	#N/A
160524_M06	TSQ1181	CDC1	YDR182W	Y14274	UWOPS87-2421	1.317	44279	9942	170.821	548.705	203.115	331.4	168.5	121.5	218	30	0.224531	0.721068	0.137615	v
160530_O14	TSQ1181	CDC1	YDR182W	Y14275	BC187	0.569	576347	#N/A	940.976	#N/A	944.831	#N/A	667	#N/A	610	5	#N/A	#N/A	0.00819672	x
160603_I12	TSQ17	CDC2	YDL102W	DMA1	S288C	#N/A	706093	#N/A	269.256	#N/A	429.236	#N/A	393	#N/A	1645	7	#N/A	#N/A	0.00425532	#N/A
160518_G20	TSQ17	CDC2	YDL102W	Y14281	YJM975	0.411	534542	#N/A	290.845	#N/A	352.6	#N/A	276	#N/A	1516	17	#N/A	#N/A	0.0112137	x
160518_E24	TSQ406	CDC2	YDL102W	DMA1	S288C	#N/A	704976	#N/A	483.645	#N/A	741.3	#N/A	705	#N/A	951	1	#N/A	#N/A	0.00105152	#N/A
160606_E24	TSQ406	CDC2	YDL102W	DMA1	S288C	#N/A	791663	#N/A	365.871	#N/A	561.463	#N/A	525	#N/A	1410	9	#N/A	#N/A	0.00638298	#N/A
160610_B3-1	TSQ406	CDC2	YDL102W	Y14274	UWOPS87-2421	0.561	296451	#N/A	491.02	#N/A	617.606	#N/A	496	#N/A	480	4	#N/A	#N/A	0.00833333	v
160610_B3-2	TSQ406	CDC2	YDL102W	Y14274	UWOPS87-2421	0.561	287307	36187	466.016	1070.14	598.556	1206.23	494.5	1020	480	30	0.125952	2.06269	0.0625	v
160606_B03-2	TSQ406	CDC2	YDL102W	Y14274	UWOPS87-2421	0.561	713369	259857	331.827	1491.03	455.827	1510.8	375	1083.5	1565	172	0.364267	2.88933	0.109904	v
160606_B03-1	TSQ406	CDC2	YDL102W	Y14274	UWOPS87-2421	0.561	702856	316888	325.031	1788.22	424.686	1694.59	346	1052	1655	187	0.450858	3.04046	0.112991	v
160530_O08	TSQ1065	CDC24	YAL041W	DMA1	S288C	#N/A	967046	#N/A	597.889	#N/A	1033.17	#N/A	988	#N/A	936	6	#N/A	#N/A	0.00641026	#N/A
160530_O01	TSQ1065	CDC24	YAL041W	Y14276	DBVPG1106	1.068	324116	80272	1206.04	2368.07	1528.85	1543.69	1324	456.5	212	52	0.247664	0.344789	0.245283	v
160518_F13	TSQ148	CDC24	YAL041W	DMA1	S288C	#N/A	608258	641319	775.778	1078.3	1105.92	1619.49	968	1660	550	396	1.05435	1.71488	0.72	#N/A
160518_F20	TSQ148	CDC24	YAL041W	Y14279	YJM978	nan	441136	393382	872.482	1319.35	1369.99	2161.44	1318.5	2108	322	182	0.891748	1.59879	0.565217	x
160518_E01	TSQ148	CDC24	YAL041W	Y14281	YJM975	-0.088	263114	171894	1319.43	2693.67	1614.2	3657.32	1615	3344	163	47	0.653306	2.07059	0.288344	x
160520_K14	TSQ1535	CDC28	YBR160W	DMA1	S288C	#N/A	82359	#N/A	482.108	#N/A	605.581	#N/A	463.5	#N/A	136	4	#N/A	#N/A	0.0294118	#N/A
160606_K14	TSQ1535	CDC28	YBR160W	DMA1	S288C	#N/A	552085	#N/A	440.387	#N/A	624.531	#N/A	552	#N/A	884	16	#N/A	#N/A	0.0180995	#N/A
160524_L24	TSQ1535	CDC28	YBR160W	Y14278	NCYC110	1.769	38235	81097	273.4	779.259	354.028	693.137	303.5	422	108	117	2.12101	1.39044	1.08333	v
160610_L24-2	TSQ1535	CDC28	YBR160W	Y14278	NCYC110	1.769	299757	308201	411.001	757.179	490.601	786.227	374	570.5	611	392	1.02817	1.5254	0.641571	v
160610_L24-1	TSQ1535	CDC28	YBR160W	Y14278	NCYC110	1.769	317345	321892	394.444	680.524	466.684	762.777	363.5	550	680	422	1.01433	1.51307	0.620588	v
160606_L24	TSQ1535	CDC28	YBR160W	Y14278	NCYC110	1.769	569866	649361	698.751	1054.81	816.427	1174.25	686	828	698	553	1.1395	1.207	0.792264	v
160524_L21	TSQ1547	CDC28	YBR160W	DMA1	S288C	#N/A	250452	#N/A	164.515	#N/A	252.472	#N/A	218.5	#N/A	992	4	#N/A	#N/A	0.00403226	#N/A
160606_L21	TSQ1547	CDC28	YBR160W	DMA1	S288C	#N/A	528511	#N/A	420.395	#N/A	593.166	#N/A	516	#N/A	891	15	#N/A	#N/A	0.016835	#N/A
160610_K20-1	TSQ1547	CDC28	YBR160W	Y14278	NCYC110	1.135	106646	33629	535.302	1238.64	535.91	1084.81	363	901	199	31	0.315333	2.48209	0.155779	v
160610_K20-2	TSQ1547	CDC28	YBR160W	Y14278	NCYC110	1.135	80078	60761	487.188	1684.86	479.509	1446.69	314	677.5	167	42	0.758773	2.15764	0.251497	v
160606_K20-2	TSQ1547	CDC28	YBR160W	Y14278	NCYC110	1.135	306198	248398	665.059	1978.64	688.085	2178.93	515	1940.5	445	114	0.811233	3.76796	0.25618	v
160613_K20-1	TSQ1547	CDC28	YBR160W	Y14278	NCYC110	1.135	183583	130558	722.868	1151.61	570.134	981.639	297.5	585	322	133	0.711166	1.96639	0.413043	v
160606_K20-1	TSQ1547	CDC28	YBR160W	Y14278	NCYC110	1.135	284305	330613	905.052	1896.59	821.691	2311.98	475.5	1950	346	143	1.16288	4.10095	0.413295	v
160613_K20-2	TSQ1547	CDC28	YBR160W	Y14278	NCYC110	1.135	173151	179673	644.18	1118.6	480.975	1044.61	254.5	751	360	172	1.03767	2.95088	0.477778	v
160518_F12	TSQ1186	CDC48	YDL126C	DMA1	S288C	#N/A	411086	#N/A	673.846	#N/A	1099.16	#N/A	1066.5	#N/A	374	2	#N/A	#N/A	0.00534759	#N/A
160520_K05	TSQ1186	CDC48	YDL126C	Y14273	L-1374	0.327	65762	#N/A	457.865	#N/A	517.811	#N/A	397	#N/A	127	3	#N/A	#N/A	0.023622	x
160606_J15	TSQ1186	CDC48	YDL126C	Y14274	UWOPS87-2421	0.656	306692	49406	468.699	1332.74	522.474	1008.29	361	313	587	49	0.161093	0.867036	0.0834753	v
160518_D14	TSQ209	CDC48	YDL126C	DMA1	S288C	#N/A	772484	#N/A	490.785	#N/A	678.808	#N/A	607.5	#N/A	1138	8	#N/A	#N/A	0.00702988	#N/A
160518_A20	TSQ209	CDC48	YDL126C	Y14274	UWOPS87-2421	0.578	151279	#N/A	925.735	#N/A	1096.22	#N/A	839.5	#N/A	138	8	#N/A	#N/A	0.057971	x
160602_A16	TSQ2117	CWC24	YLR323C	DMA1	S288C	#N/A	666813	66542	423.239	977.265	713.169	528.111	700	145.5	935	126	0.0997911	0.207857	0.134759	#N/A
160530_P11	TSQ2117	CWC24	YLR323C	Y14273	L-1374	0.1	560294	98169	927.282	2951.57	948.044	2045.19	634	273	591	48	0.17521	0.430599	0.0812183	x
160518_J06	TSQ2133	CWC24	YLR323C	DMA1	S288C	#N/A	281380	#N/A	406.165	#N/A	684.623	#N/A	715	#N/A	411	2	#N/A	#N/A	0.00486618	#N/A
160602_A08	TSQ2133	CWC24	YLR323C	Y14280	273614N	0.284	58312	#N/A	313.778	#N/A	305.298	#N/A	186	#N/A	191	26	#N/A	#N/A	0.136126	x
160518_H05	TSQ160	DBF2	YGR092W	DMA1	S288C	#N/A	673205	96681	272.867	2470.3	587.952	2685.58	592	1461	1145	36	0.143613	2.46791	0.031441	#N/A
160610_P18-2	TSQ160	DBF2	YGR092W	Y14273	L-1374	0.763	861550	66638	525.724	1237	743.998	938.563	637	346	1158	71	0.0773466	0.543171	0.0613126	x
160610_P18-1	TSQ160	DBF2	YGR092W	Y14273	L-1374	0.763	713192	76337	435.686	1183.88	657.926	930.939	594	499.5	1084	82	0.107036	0.840909	0.0756458	x
160530_P18	TSQ160	DBF2	YGR092W	Y14273	L-1374	0.763	926309	156411	865.181	1491.87	1184.54	1292.65	972	674	782	121	0.168854	0.693416	0.154731	x
160603_I14	TSQ160	DBF2	YGR092W	Y14282	YJM981	0.881	863122	153358	469.692	1685.06	737.081	1236.76	659	538.5	1171	124	0.177678	0.817147	0.105892	x
160520_K11	TSQ1727	DBP10	YDL031W	DMA1	S288C	#N/A	159389	#N/A	391.077	#N/A	540.302	#N/A	459	#N/A	295	13	#N/A	#N/A	0.0440678	#N/A
160530_O04	TSQ1727	DBP10	YDL031W	Y14273	L-1374	0.91	485452	48655	1032.76	1646.95	1134.23	657.5	821	109	428	74	0.100226	0.132765	0.172897	x
160518_D10	TSQ1727	DBP10	YDL031W	Y14275	BC187	0.461	94800	33007	538.534	2450.46	702.222	1000.21	568	123	135	33	0.348175	0.216549	0.244444	x
160606_H24	TSQ1732	DBP10	YDL031W	DMA1	S288C	#N/A	127928	243262	91.731	89.4002	99.323	143.011	82	120	1288	1701	1.90155	1.46341	1.32065	#N/A
160530_P19	TSQ1732	DBP10	YDL031W	Y14273	L-1374	0.685	18869	28241	70.8207	583.376	119.424	209.193	97	114	158	135	1.49669	1.17526	0.85443	x
160527_M20	TSQ1980	ERG7	YHR072W	DMA1	S288C	#N/A	70087	#N/A	493.378	#N/A	693.931	#N/A	677	#N/A	101	0	#N/A	#N/A	0	#N/A
160606_M20	TSQ1980	ERG7	YHR072W	DMA1	S288C	#N/A	329481	102096	436.68	1921.68	711.622	2127	675	1816.5	463	48	0.309869	2.69111	0.103672	#N/A
160518_A13	TSQ1980	ERG7	YHR072W	Y14278	NCYC110	2.068	250363	157637	1052.7	1991.86	1604.89	2717.88	1470.5	2447	156	58	0.629634	1.66406	0.371795	v
160610_A13-1	TSQ1980	ERG7	YHR072W	Y14278	NCYC110	2.068	493756	473483	568.79	861.789	809.436	1103.69	717.5	947	610	429	0.958941	1.31986	0.703279	v
160610_A13-2	TSQ1980	ERG7	YHR072W	Y14278	NCYC110	2.068	563699	524287	569.75	871.894	825.328	1194.28	756	1067	683	439	0.930083	1.41138	0.642753	v
160606_A13	TSQ1980	ERG7	YHR072W	Y14278	NCYC110	2.068	856766	695999	269.26	234.083	372.183	330.641	317	279	2302	2105	0.812356	0.880126	0.914422	v
160518_H02	TSQ1982	ERG7	YHR072W	DMA1	S288C	#N/A	568781	544216	367.066	841.416	713.652	750.643	691	262	797	725	0.956811	0.379161	0.909661	#N/A
160530_P08	TSQ1982	ERG7	YHR072W	Y14278	NCYC110	1.341	805538	822267	892.667	1156.23	1014.53	1172.99	759.5	782	794	701	1.02077	1.02962	0.882872	x
160524_L19	TSQ1982	ERG7	YHR072W	Y14279	YJM978	1.476	605217	583443	356.316	619.861	519.946	769.714	457.5	632	1164	758	0.964023	1.38142	0.651203	x
160518_I06	TSQ1989	ERG7	YHR072W	DMA1	S288C	#N/A	394447	51031	592.975	246.384	1003.68	186.245	1055	123	393	274	0.129374	0.116588	0.697201	#N/A
160606_I06	TSQ1989	ERG7	YHR072W	DMA1	S288C	#N/A	468187	125310	567.935	535.15	938.251	264.367	898	161	499	474	0.267649	0.179287	0.9499	#N/A
160610_C7-1	TSQ1989	ERG7	YHR072W	Y14279	YJM978	0.953	467221	36722	505.2	929.703	725.498	483.184	624	149	644	76	0.0785966	0.238782	0.118012	v
160610_C7-2	TSQ1989	ERG7	YHR072W	Y14279	YJM978	0.953	438978	47949	511.544	814.6	736.54	484.333	645	157	596	99	0.109229	0.243411	0.166107	v
160606_C07-1	TSQ1989	ERG7	YHR072W	Y14279	YJM978	0.953	713538	616156	765.494	981.465	1081.12	1008.44	959	684	660	611	0.863522	0.713243	0.925758	v
160606_C07-2	TSQ1989	ERG7	YHR072W	Y14279	YJM978	0.953	801541	643924	677.966	874.233	942.989	918.579	826	641	850	701	0.803358	0.776029	0.824706	v
160518_E09	TSQ1254	GAB1	YLR459W	DMA1	S288C	#N/A	674879	#N/A	658.093	#N/A	1339.05	#N/A	1366	#N/A	504	5	#N/A	#N/A	0.00992063	#N/A
160606_E09	TSQ1254	GAB1	YLR459W	DMA1	S288C	#N/A	285801	#N/A	548.089	#N/A	840.591	#N/A	783.5	#N/A	340	6	#N/A	#N/A	0.0176471	#N/A
160610_H3-1	TSQ1254	GAB1	YLR459W	Y14275	BC187	1.934	500405	345464	619.355	905.331	829.859	946.477	729	655	603	365	0.690369	0.898491	0.605307	v
160518_H03	TSQ1254	GAB1	YLR459W	Y14275	BC187	1.934	603557	524900	689.799	997.92	1002.59	1206.67	853.5	906	602	435	0.869678	1.06151	0.722591	v
160606_H03	TSQ1254	GAB1	YLR459W	Y14275	BC187	1.934	808862	847638	513.715	812.922	656.544	976.541	526	692.5	1232	868	1.04794	1.31654	0.704545	v
160520_K10	TSQ1254	GAB1	YLR459W	Y14281	YJM975	1.988	467194	308023	674.208	1080.51	1136.73	1426.03	1052	1201.5	411	216	0.659304	1.14211	0.525547	v
160610_K10-1	TSQ1254	GAB1	YLR459W	Y14281	YJM975	1.988	490810	303810	463.344	834.244	656.163	814.504	542	503	748	373	0.618997	0.928044	0.498663	v
160606_K10	TSQ1254	GAB1	YLR459W	Y14281	YJM975	1.988	829236	786368	561.149	718.755	765.684	936.152	650	754.5	1083	840	0.948304	1.16077	0.775623	v
160606_N02	TSQ200	GAB1	YLR459W	DMA1	S288C	#N/A	552807	#N/A	527.408	#N/A	904.758	#N/A	912	#N/A	611	4	#N/A	#N/A	0.00654664	#N/A
160527_N02	TSQ200	GAB1	YLR459W	DMA1	S288C	#N/A	819910	#N/A	349.51	#N/A	646.107	#N/A	629	#N/A	1269	19	#N/A	#N/A	0.0149724	#N/A
160518_J08	TSQ200	GAB1	YLR459W	Y14275	BC187	1.399	372411	397601	860.076	1231.37	1532.56	2060.11	1582	2012	243	193	1.06764	1.27181	0.794239	v
160606_J08	TSQ200	GAB1	YLR459W	Y14275	BC187	1.399	657725	546971	872.738	1350.82	1405.4	1988.99	1322	1882	468	275	0.83161	1.4236	0.587607	v
160610_J8-2	TSQ200	GAB1	YLR459W	Y14275	BC187	1.399	602298	684184	389.519	693.702	553.074	859.528	464	706.5	1089	796	1.13596	1.52263	0.730946	v
160610_J8-1	TSQ200	GAB1	YLR459W	Y14275	BC187	1.399	573508	675148	372.8	665.669	518.074	785.97	435	604	1107	859	1.17723	1.38851	0.775971	v
160530_O12	TSQ200	GAB1	YLR459W	Y14281	YJM975	1.345	717909	506440	1780.91	2845.6	2510.17	3421.89	2355.5	2732	286	148	0.705438	1.15984	0.517483	v
160610_O12-1	TSQ200	GAB1	YLR459W	Y14281	YJM975	1.345	581706	537228	581.905	977.611	945.863	1521.89	892	1325	615	353	0.923539	1.48543	0.573984	v
160606_O12	TSQ200	GAB1	YLR459W	Y14281	YJM975	1.345	743422	833228	619.283	735.348	942.233	1136.74	844	1050	789	733	1.1208	1.24408	0.929024	v
160606_H22	TSQ2429	GLN1	YPR035W	DMA1	S288C	#N/A	66577	#N/A	86.319	#N/A	85.9058	#N/A	73	#N/A	775	6	#N/A	#N/A	0.00774194	#N/A
160610_A2-1	TSQ2429	GLN1	YPR035W	Y14281	YJM975	0.028	131334	215483	718.452	1483.32	1113	2342.21	1070.5	2232.5	118	92	1.64073	2.08547	0.779661	v
160610_A2-2	TSQ2429	GLN1	YPR035W	Y14281	YJM975	0.028	158977	171820	856.127	1328.41	1177.61	1827.87	1211	1502.5	135	94	1.08079	1.24071	0.696296	v
160613_A2-2	TSQ2429	GLN1	YPR035W	Y14281	YJM975	0.028	357763	314295	574.286	616.644	759.582	856.39	660	778	471	367	0.878501	1.17879	0.779193	v
160613_A2-1	TSQ2429	GLN1	YPR035W	Y14281	YJM975	0.028	361731	460157	633.082	660.555	788.085	878.162	653	762	459	524	1.2721	1.16692	1.14161	v
160518_E17	TSQ1220	GPI13	YLL031C	DMA1	S288C	#N/A	562859	537516	453.92	655.89	1015.99	858.652	1089	752.5	554	626	0.954975	0.691001	1.12996	#N/A
160518_H15	TSQ1220	GPI13	YLL031C	Y14274	UWOPS87-2421	1.23	551203	545268	647.61	783.331	1057.97	1038.61	1043	953	521	525	0.989233	0.91371	1.00768	x
160518_B13	TSQ1253	GPI13	YLL031C	DMA1	S288C	#N/A	224037	#N/A	811.181	#N/A	1914.85	#N/A	2037	#N/A	117	10	#N/A	#N/A	0.0854701	#N/A
160606_B13	TSQ1253	GPI13	YLL031C	DMA1	S288C	#N/A	676472	#N/A	400.261	#N/A	574.743	#N/A	503	#N/A	1177	24	#N/A	#N/A	0.0203908	#N/A
160610_L8-1	TSQ1253	GPI13	YLL031C	Y14274	UWOPS87-2421	1.216	124887	22351	543.207	458.749	705.576	392.123	584	228	177	57	0.17897	0.390411	0.322034	v
160524_L08	TSQ1253	GPI13	YLL031C	Y14274	UWOPS87-2421	1.216	186254	77150	336.847	424.869	496.677	399.741	450	238	375	193	0.414219	0.528889	0.514667	v
160606_L08	TSQ1253	GPI13	YLL031C	Y14274	UWOPS87-2421	1.216	751260	492496	602.502	880.459	815.7	865.547	686	554	921	569	0.65556	0.80758	0.617807	v
160613_L8-2	TSQ1253	GPI13	YLL031C	Y14274	UWOPS87-2421	1.216	556322	305806	293.247	352.16	421.456	380.829	353	267	1320	803	0.549692	0.756374	0.608333	v
160613_L8-1	TSQ1253	GPI13	YLL031C	Y14274	UWOPS87-2421	1.216	619293	351863	488.534	351.843	633.872	389.229	534	264	977	904	0.568169	0.494382	0.925281	v
160520_K18	TSQ1253	GPI13	YLL031C	Y14282	YJM981	0.285	202854	#N/A	611.454	#N/A	901.573	#N/A	757	#N/A	225	6	#N/A	#N/A	0.0266667	x
160527_N24	TSQ1424	GPI19	YDR437W	DMA1	S288C	#N/A	230261	#N/A	242.461	#N/A	436.928	#N/A	426	#N/A	527	4	#N/A	#N/A	0.00759013	#N/A
160606_L17	TSQ1424	GPI19	YDR437W	Y14278	NCYC110	-0.581	30203	#N/A	658.895	#N/A	251.692	#N/A	87	#N/A	120	18	#N/A	#N/A	0.15	x
160527_M18	TSQ1132	LCB1	YMR296C	DMA1	S288C	#N/A	306421	#N/A	163.416	#N/A	284.778	#N/A	273	#N/A	1076	20	#N/A	#N/A	0.0185874	#N/A
160518_B23	TSQ1132	LCB1	YMR296C	Y14273	L-1374	-0.604	88612	#N/A	543.007	#N/A	582.974	#N/A	403	#N/A	152	11	#N/A	#N/A	0.0723684	x
160518_H08	TSQ1902	LSG1	YGL099W	DMA1	S288C	#N/A	263125	276959	296.877	358.24	651.3	667.371	673.5	680	404	415	1.05258	1.00965	1.02723	#N/A
160530_O02	TSQ1902	LSG1	YGL099W	Y14275	BC187	-0.677	88253	164957	174.128	257.923	225.135	289.907	178	207	392	569	1.86914	1.16292	1.45153	x
160606_J17	TSQ1165	MED7	YOL135C	DMA1	S288C	#N/A	99774	#N/A	609.964	#N/A	997.74	#N/A	1025.5	#N/A	100	1	#N/A	#N/A	0.01	#N/A
160518_A11	TSQ1165	MED7	YOL135C	Y14274	UWOPS87-2421	0.894	512845	300634	929.001	1833.26	1389.82	1642.81	1280	986	369	183	0.586208	0.770312	0.495935	v
160610_A11-1	TSQ1165	MED7	YOL135C	Y14274	UWOPS87-2421	0.894	805006	217708	468.813	954.51	587.167	777.529	462	419.5	1371	280	0.270443	0.908009	0.20423	v
160610_A11-2	TSQ1165	MED7	YOL135C	Y14274	UWOPS87-2421	0.894	552452	376964	590.428	1196.92	807.678	807.203	712	331	684	467	0.682347	0.464888	0.682749	v
160520_K12	TSQ1165	MED7	YOL135C	Y14282	YJM981	0.932	250624	21011	644.855	764.385	1006.52	567.865	919	122	249	37	0.0838347	0.132753	0.148594	v
160518_J01	TSQ739	MED7	YOL135C	DMA1	S288C	#N/A	565083	58203	424.086	297.829	711.691	146.239	715.5	100	794	398	0.102999	0.139762	0.501259	#N/A
160606_J01	TSQ739	MED7	YOL135C	DMA1	S288C	#N/A	742676	370835	326.905	248.251	508.334	250.226	458	198	1461	1482	0.499323	0.432314	1.01437	#N/A
160527_M21	TSQ739	MED7	YOL135C	Y14274	UWOPS87-2421	0.566	475560	311275	1424.06	2127.23	1343.39	1909.66	822.5	1063	354	163	0.654544	1.2924	0.460452	v
160610_M21-1	TSQ739	MED7	YOL135C	Y14274	UWOPS87-2421	0.566	310267	134103	465.608	609.373	694.11	632.561	649	402	447	212	0.432218	0.619414	0.474273	v
160613_M21-1	TSQ739	MED7	YOL135C	Y14274	UWOPS87-2421	0.566	684692	150946	414.381	354.403	589.743	387.041	511	273	1161	390	0.220458	0.534247	0.335917	v
160606_M21	TSQ739	MED7	YOL135C	Y14274	UWOPS87-2421	0.566	705043	653641	695.458	661.067	990.229	748.73	900	545	712	873	0.927094	0.605556	1.22612	v
160602_B09	TSQ739	MED7	YOL135C	Y14282	YJM981	0.756	517410	181501	940.123	1717.67	1319.92	1463.72	1179.5	847.5	392	124	0.350788	0.718525	0.316327	v
160610_B9-2	TSQ739	MED7	YOL135C	Y14282	YJM981	0.756	786273	78919	539.932	488.45	705.178	450.966	588	267	1115	175	0.100371	0.454082	0.156951	v
160606_B09	TSQ739	MED7	YOL135C	Y14282	YJM981	0.756	341939	361363	1288.52	1584.94	1659.9	1788.93	1457	1512	206	202	1.05681	1.03775	0.980583	v
160610_B9-1	TSQ739	MED7	YOL135C	Y14282	YJM981	0.756	724039	134680	653.156	594.902	838.979	486.209	687	300	863	277	0.186012	0.436681	0.320973	v
160530_P17	TSQ741	MED8	YBR193C	DMA1	S288C	#N/A	427881	#N/A	1200.3	#N/A	1269.68	#N/A	871	#N/A	337	2	#N/A	#N/A	0.00593472	#N/A
160610_J19-1	TSQ741	MED8	YBR193C	Y14278	NCYC110	0.969	464867	332002	461.039	573.667	594.459	643.415	490	470	782	516	0.714187	0.959184	0.659847	v
160606_J19	TSQ741	MED8	YBR193C	Y14278	NCYC110	0.969	817364	735203	303.408	487.345	386.826	585.353	311	447.5	2113	1256	0.899481	1.43891	0.594416	v
160518_F09	TSQ2270	NAR1	YNL240C	DMA1	S288C	#N/A	267736	108712	416.596	617.449	823.803	352.961	881	240	325	308	0.406042	0.272418	0.947692	#N/A
160524_M02	TSQ2270	NAR1	YNL240C	Y14276	DBVPG1106	0.243	32123	#N/A	128.588	#N/A	125.973	#N/A	88	#N/A	255	19	#N/A	#N/A	0.0745098	x
160530_O09	TSQ2270	NAR1	YNL240C	Y14281	YJM975	0.806	360466	19389	1267.23	1387.19	1310.79	497.154	995	132	275	39	0.0537887	0.132663	0.141818	x
160527_M24	TSQ2342	NOC2	YOR206W	DMA1	S288C	#N/A	591857	#N/A	457.647	#N/A	959.25	#N/A	980	#N/A	617	2	#N/A	#N/A	0.00324149	#N/A
160518_E10	TSQ2342	NOC2	YOR206W	Y14276	DBVPG1106	1.324	569444	70213	722.368	959.47	1068.38	877.663	935	452.5	533	80	0.123301	0.483957	0.150094	v
160606_D13	TSQ997	NSE3	YDR288W	DMA1	S288C	#N/A	408679	#N/A	890.792	#N/A	1238.42	#N/A	1068	#N/A	330	5	#N/A	#N/A	0.0151515	#N/A
160518_D13	TSQ997	NSE3	YDR288W	DMA1	S288C	#N/A	600537	5486	950.024	139.687	1283.2	133.805	1138	81	468	41	0.00913516	0.0711775	0.0876068	#N/A
160610_N15-2	TSQ997	NSE3	YDR288W	Y14274	UWOPS87-2421	1.574	164760	129041	719.364	1218.85	1076.86	1613.01	1114	1501.5	153	80	0.783206	1.34785	0.522876	v
160527_N15	TSQ997	NSE3	YDR288W	Y14274	UWOPS87-2421	1.574	302666	288588	1811.83	2922.63	2522.22	3435.57	2363.5	3227	120	84	0.953487	1.36535	0.7	v
160610_N15-1	TSQ997	NSE3	YDR288W	Y14274	UWOPS87-2421	1.574	301745	202998	596.022	1503.98	960.971	1862.37	1001.5	1557	314	109	0.672747	1.55467	0.347134	v
160606_N15	TSQ997	NSE3	YDR288W	Y14274	UWOPS87-2421	1.574	322317	398075	948.28	1626.2	1342.99	1877.71	1137	1722.5	240	212	1.23504	1.51495	0.883333	v
160613_N15-2	TSQ997	NSE3	YDR288W	Y14274	UWOPS87-2421	1.574	633349	513424	374.917	392.61	577.873	571.106	520	503	1096	899	0.810649	0.967308	0.820255	v
160613_N15-1	TSQ997	NSE3	YDR288W	Y14274	UWOPS87-2421	1.574	488183	645253	325.338	396.012	499.676	611.035	452	551	977	1056	1.32174	1.21903	1.08086	v
160520_K08	TSQ1356	NUF2	YOL069W	DMA1	S288C	#N/A	428633	#N/A	513.419	#N/A	976.385	#N/A	992	#N/A	439	9	#N/A	#N/A	0.0205011	#N/A
160518_H14	TSQ1356	NUF2	YOL069W	Y14279	YJM978	0.307	594465	#N/A	584.173	#N/A	1009.28	#N/A	965	#N/A	589	2	#N/A	#N/A	0.00339559	x
160603_I23	TSQ685	PCF11	YDR228C	DMA1	S288C	#N/A	448207	#N/A	162.821	#N/A	261.956	#N/A	231	#N/A	1711	11	#N/A	#N/A	0.00642899	#N/A
160518_J04	TSQ685	PCF11	YDR228C	Y14274	UWOPS87-2421	1.537	100801	18134	620.647	1502.95	892.044	584.968	763	161	113	31	0.179899	0.211009	0.274336	v
160606_J14	TSQ685	PCF11	YDR228C	Y14279	YJM978	0.711	216382	11984	432.72	354.556	475.565	230.462	342	108.5	455	52	0.0553835	0.317251	0.114286	v
160606_C12	TSQ686	PCF11	YDR228C	DMA1	S288C	#N/A	297376	16268	200.072	1174.1	248.85	428.105	200	72	1195	38	0.0547052	0.36	0.0317992	#N/A
160518_C12	TSQ686	PCF11	YDR228C	DMA1	S288C	#N/A	108727	18989	372.777	457.238	671.154	234.432	729.5	159	162	81	0.174648	0.217958	0.5	#N/A
160524_L04	TSQ686	PCF11	YDR228C	Y14274	UWOPS87-2421	0.848	262239	138232	263.117	1940.03	249.514	2559.85	174	2601.5	1051	54	0.527122	14.9511	0.0513796	v
160610_L4-1	TSQ686	PCF11	YDR228C	Y14274	UWOPS87-2421	0.848	338578	183371	385.155	2409.44	362.503	3274.48	238.5	3069.5	934	56	0.541592	12.87	0.0599572	v
160606_L04	TSQ686	PCF11	YDR228C	Y14274	UWOPS87-2421	0.848	764507	362345	372.783	1675.28	374.758	764.441	268	99	2040	474	0.473959	0.369403	0.232353	v
160606_G21	TSQ535	PKC1	YBL105C	DMA1	S288C	#N/A	597407	#N/A	533.16	#N/A	863.305	#N/A	791.5	#N/A	692	3	#N/A	#N/A	0.00433526	#N/A
160518_G21	TSQ535	PKC1	YBL105C	DMA1	S288C	#N/A	539728	#N/A	343.345	#N/A	595.726	#N/A	605.5	#N/A	906	14	#N/A	#N/A	0.0154525	#N/A
160606_C20-1	TSQ535	PKC1	YBL105C	Y14278	NCYC110	0.479	760837	769292	598.637	728	735.819	807.232	587	591	1034	953	1.01111	1.00681	0.921663	v
160606_C20-2	TSQ535	PKC1	YBL105C	Y14278	NCYC110	0.479	772508	833942	693.192	868.815	829.762	800.328	647	482	931	1042	1.07953	0.744977	1.11923	v
160518_G24	TSQ434	PRP18	YGR006W	DMA1	S288C	#N/A	687312	#N/A	142.464	#N/A	283.779	#N/A	266	#N/A	2422	8	#N/A	#N/A	0.00330306	#N/A
160602_D04	TSQ434	PRP18	YGR006W	Y14276	DBVPG1106	0.331	341762	#N/A	468.803	#N/A	561.186	#N/A	433	#N/A	609	4	#N/A	#N/A	0.00656814	x
160518_I04	TSQ2293	RCL1	YOL010W	DMA1	S288C	#N/A	71632	#N/A	112.257	#N/A	222.46	#N/A	218	#N/A	322	18	#N/A	#N/A	0.0559006	#N/A
160530_P12	TSQ2293	RCL1	YOL010W	Y14276	DBVPG1106	0.329	43364	#N/A	540.925	#N/A	240.911	#N/A	148.5	#N/A	180	4	#N/A	#N/A	0.0222222	x
160518_H16	TSQ2321	RIO1	YOR119C	DMA1	S288C	#N/A	662342	#N/A	209.288	#N/A	307.494	#N/A	279.5	#N/A	2154	12	#N/A	#N/A	0.00557103	#N/A
160520_K06	TSQ2321	RIO1	YOR119C	Y14275	BC187	0.92	51926	#N/A	189.459	#N/A	143.442	#N/A	108	#N/A	362	3	#N/A	#N/A	0.00828729	x
160530_O20	TSQ2321	RIO1	YOR119C	Y14276	DBVPG1106	0.256	39055	#N/A	622.359	#N/A	251.968	#N/A	144	#N/A	155	7	#N/A	#N/A	0.0451613	x
160518_G16	TSQ2310	RKI1	YOR095C	DMA1	S288C	#N/A	219364	#N/A	223.039	#N/A	327.409	#N/A	273	#N/A	670	2	#N/A	#N/A	0.00298507	#N/A
160530_P01	TSQ2310	RKI1	YOR095C	Y14281	YJM975	1.286	209049	#N/A	306.64	#N/A	393.689	#N/A	339	#N/A	531	0	#N/A	#N/A	0	x
160606_J20	TSQ521	RPN11	YFR004W	DMA1	S288C	#N/A	696480	#N/A	384.454	#N/A	546.688	#N/A	497	#N/A	1274	20	#N/A	#N/A	0.0156986	#N/A
160530_P07	TSQ521	RPN11	YFR004W	Y14274	UWOPS87-2421	2.431	674881	373371	1177.4	2091.54	1540.82	1666.83	1315	555.5	438	224	0.55324	0.422433	0.511416	v
160610_P7-1	TSQ521	RPN11	YFR004W	Y14274	UWOPS87-2421	2.431	566234	369598	419.647	933.486	663.037	863.547	593	537	854	428	0.65273	0.905565	0.501171	v
160610_P7-2	TSQ521	RPN11	YFR004W	Y14274	UWOPS87-2421	2.431	723807	388676	354.808	851.688	531.04	750.34	470	415	1363	518	0.536988	0.882979	0.380044	v
160527_N23	TSQ521	RPN11	YFR004W	Y14275	BC187	0.41	382554	19648	662.562	889.78	983.429	577.882	917	143.5	389	34	0.0513601	0.156489	0.0874036	x
160518_D17	TSQ534	RPN11	YFR004W	DMA1	S288C	#N/A	343864	#N/A	550.968	#N/A	737.906	#N/A	623	#N/A	466	8	#N/A	#N/A	0.0171674	#N/A
160524_L23	TSQ534	RPN11	YFR004W	Y14274	UWOPS87-2421	1.141	411013	203546	267.831	543.85	394.446	557.66	334.5	345	1042	365	0.49523	1.03139	0.350288	v
160610_L23-1	TSQ534	RPN11	YFR004W	Y14274	UWOPS87-2421	1.141	576011	243841	349.103	624.864	483.636	628.456	407	409	1191	388	0.423327	1.00491	0.325777	v
160518_A10	TSQ1975	RPP1	YHR062C	DMA1	S288C	#N/A	507584	#N/A	521.816	#N/A	929.641	#N/A	905.5	#N/A	546	19	#N/A	#N/A	0.0347985	#N/A
160606_A10	TSQ1975	RPP1	YHR062C	DMA1	S288C	#N/A	583321	196633	345.584	1361.48	511.685	1909.06	445	1717	1140	103	0.337092	3.85843	0.0903509	#N/A
160610_D1-1	TSQ1975	RPP1	YHR062C	Y14278	NCYC110	1.639	387281	471504	587.274	773.335	722.539	801.878	606	574.5	536	588	1.21747	0.94802	1.09701	v
160606_D01	TSQ1975	RPP1	YHR062C	Y14278	NCYC110	1.639	788879	807767	621.579	798.98	792.047	865.774	650.5	634	996	933	1.02394	0.974635	0.936747	v
160524_L05	TSQ910	RPT6	YGL048C	DMA1	S288C	#N/A	233230	394217	297.592	421.776	489.979	459.46	467	299	476	858	1.69025	0.640257	1.80252	#N/A
160518_J10	TSQ910	RPT6	YGL048C	Y14281	YJM975	0.707	353237	244395	780.609	1264.94	1139.47	1472.26	1094	1289.5	310	166	0.691873	1.1787	0.535484	x
160530_P13	TSQ2188	RRB1	YMR131C	DMA1	S288C	#N/A	330609	173327	1039.15	1863.13	794.733	2476.1	433.5	2511	416	70	0.524266	5.79239	0.168269	#N/A
160530_O22	TSQ2188	RRB1	YMR131C	Y14276	DBVPG1106	0.548	285810	3380	1012.22	96.6325	1305.07	109.032	1044	80	219	31	0.011826	0.0766284	0.141553	x
160518_B16	TSQ2470	RRP15	YPR143W	DMA1	S288C	#N/A	167359	108973	701.935	682.923	1338.87	844.752	1488	613	125	129	0.651133	0.411962	1.032	#N/A
160520_K19	TSQ2470	RRP15	YPR143W	Y14273	L-1374	0.515	453049	82363	450.507	358.734	743.923	274.543	701	159.5	609	300	0.181797	0.227532	0.492611	x
160524_M16	TSQ2444	RRP9	YPR137W	DMA1	S288C	#N/A	343580	#N/A	208.743	#N/A	441.62	#N/A	454.5	#N/A	778	7	#N/A	#N/A	0.00899743	#N/A
160527_N21	TSQ2444	RRP9	YPR137W	Y14276	DBVPG1106	0.842	401171	#N/A	930.358	#N/A	1201.11	#N/A	1022.5	#N/A	334	5	#N/A	#N/A	0.0149701	x
160524_L10	TSQ2445	RRP9	YPR137W	DMA1	S288C	#N/A	165356	#N/A	128.73	#N/A	242.814	#N/A	217	#N/A	681	7	#N/A	#N/A	0.010279	#N/A
160518_D20	TSQ2445	RRP9	YPR137W	Y14276	DBVPG1106	0.337	230098	#N/A	914.484	#N/A	1217.45	#N/A	1072	#N/A	189	4	#N/A	#N/A	0.021164	x
160603_I01	TSQ2457	RRP9	YPR137W	DMA1	S288C	#N/A	746508	#N/A	326.498	#N/A	501.012	#N/A	440.5	#N/A	1490	7	#N/A	#N/A	0.00469799	#N/A
160610_N13-1	TSQ2457	RRP9	YPR137W	Y14275	BC187	0.296	18585	#N/A	226.778	#N/A	149.879	#N/A	81.5	#N/A	124	23	#N/A	#N/A	0.185484	v
160613_N13-2	TSQ2457	RRP9	YPR137W	Y14275	BC187	0.296	62436	50843	656.707	1007.55	612.118	1155.52	430.5	915.5	102	44	0.814322	2.1266	0.431373	v
160518_F23	TSQ1001	RSC8	YFR037C	DMA1	S288C	#N/A	602182	#N/A	433.649	#N/A	658.122	#N/A	621	#N/A	915	18	#N/A	#N/A	0.0196721	#N/A
160518_G07	TSQ1001	RSC8	YFR037C	Y14281	YJM975	1.053	607184	#N/A	835.969	#N/A	947.245	#N/A	725	#N/A	641	9	#N/A	#N/A	0.0140406	x
160530_P05	TSQ465	RSP5	YER125W	DMA1	S288C	#N/A	268044	#N/A	1351.69	#N/A	1675.28	#N/A	1327.5	#N/A	160	2	#N/A	#N/A	0.0125	#N/A
160606_P05	TSQ465	RSP5	YER125W	DMA1	S288C	#N/A	452416	5438	506.476	151.75	781.375	126.465	730	88	579	43	0.0120199	0.120548	0.074266	#N/A
160524_L16	TSQ465	RSP5	YER125W	Y14276	DBVPG1106	1.091	63356	67284	364.109	515.414	494.969	534	421.5	353.5	128	126	1.062	0.838671	0.984375	v
160610_L16-1	TSQ465	RSP5	YER125W	Y14276	DBVPG1106	1.091	302295	113189	699.427	719.865	913.278	665.818	773	404	331	170	0.374432	0.522639	0.513595	v
160613_L16-1	TSQ465	RSP5	YER125W	Y14276	DBVPG1106	1.091	461423	432556	355.752	412.175	478.159	492.1	389	367	965	879	0.937439	0.943445	0.910881	v
160606_L16	TSQ465	RSP5	YER125W	Y14276	DBVPG1106	1.091	739739	695059	605.387	666.362	777.854	772.288	627	575	951	900	0.9396	0.917065	0.946372	v
160613_L16-2	TSQ465	RSP5	YER125W	Y14276	DBVPG1106	1.091	380147	520839	282.292	364.794	393.935	448.999	329	338.5	965	1160	1.3701	1.02888	1.20207	v
160527_M23	TSQ313	SEC22	YLR268W	DMA1	S288C	#N/A	223292	90746	1797.08	1183.53	1800.74	1106.66	1074	633.5	124	82	0.406401	0.589851	0.66129	#N/A
160518_B24	TSQ313	SEC22	YLR268W	Y14274	UWOPS87-2421	0.565	243134	170886	1055.65	1442.14	1358.29	1473.16	1170	1048	179	116	0.702847	0.895726	0.648045	x
160518_G05	TSQ313	SEC22	YLR268W	Y14282	YJM981	1.25	140522	#N/A	1227.2	#N/A	1377.67	#N/A	1027.5	#N/A	102	25	#N/A	#N/A	0.245098	x
160518_E13	TSQ721	SEC26	YDR238C	DMA1	S288C	#N/A	655661	461169	730.769	874.732	1052.43	1045.73	1000	812	623	441	0.703365	0.812	0.707865	#N/A
160530_P23	TSQ721	SEC26	YDR238C	Y14274	UWOPS87-2421	1.326	887348	305217	922.163	1210.22	1371.48	933.385	1243	353	647	327	0.343965	0.28399	0.50541	x
160527_N07	TSQ721	SEC26	YDR238C	Y14281	YJM975	1.148	718620	346429	1026.33	2303.46	1545.42	1794.97	1395	631	465	193	0.482075	0.45233	0.415054	x
160518_E19	TSQ722	SEC26	YDR238C	DMA1	S288C	#N/A	640377	337175	454.483	700.709	764.173	795.224	759.5	695.5	838	424	0.526526	0.915734	0.505967	#N/A
160530_O05	TSQ722	SEC26	YDR238C	Y14274	UWOPS87-2421	0.518	592846	251099	1072.06	2157.17	1679.45	1589.23	1637	627.5	353	158	0.423548	0.383323	0.447592	x
160524_L18	TSQ722	SEC26	YDR238C	Y14281	YJM975	1.33	557967	393633	399.327	907.072	660.316	1011.91	636	700	845	389	0.705477	1.10063	0.460355	x
160518_I11	TSQ1447	SNM1	YDR478W	DMA1	S288C	#N/A	794116	#N/A	404.561	#N/A	944.252	#N/A	991	#N/A	841	19	#N/A	#N/A	0.0225922	#N/A
160520_K23	TSQ1447	SNM1	YDR478W	Y14276	DBVPG1106	0.63	438301	#N/A	559.419	#N/A	928.604	#N/A	848	#N/A	472	8	#N/A	#N/A	0.0169492	x
160518_I08	TSQ712	SNM1	YDR478W	DMA1	S288C	#N/A	379180	#N/A	436.689	#N/A	805.053	#N/A	819	#N/A	471	18	#N/A	#N/A	0.0382166	#N/A
160518_I02	TSQ712	SNM1	YDR478W	Y14276	DBVPG1106	0.592	552891	#N/A	543.54	#N/A	866.6	#N/A	810.5	#N/A	638	26	#N/A	#N/A	0.0407524	x
160518_D09	TSQ544	STT3	YGL022W	DMA1	S288C	#N/A	104090	#N/A	647.45	#N/A	897.328	#N/A	845.5	#N/A	116	15	#N/A	#N/A	0.12931	#N/A
160530_O10	TSQ544	STT3	YGL022W	Y14275	BC187	1.129	126864	#N/A	603.517	#N/A	454.71	#N/A	274	#N/A	279	9	#N/A	#N/A	0.0322581	x
160520_K01	TSQ555	STU2	YLR045C	DMA1	S288C	#N/A	178810	#N/A	389.992	#N/A	590.132	#N/A	556	#N/A	303	22	#N/A	#N/A	0.0726073	#N/A
160518_H07	TSQ555	STU2	YLR045C	Y14278	NCYC110	0.876	222690	#N/A	1040.82	#N/A	1494.56	#N/A	1465	#N/A	149	4	#N/A	#N/A	0.0268456	x
160527_N19	TSQ2201	SWP1	YMR149W	DMA1	S288C	#N/A	321660	#N/A	807.902	#N/A	924.31	#N/A	715.5	#N/A	348	10	#N/A	#N/A	0.0287356	#N/A
160518_E08	TSQ2201	SWP1	YMR149W	Y14278	NCYC110	0.174	158317	#N/A	1306.8	#N/A	1181.47	#N/A	670	#N/A	134	5	#N/A	#N/A	0.0373134	x
160524_M01	TSQ515	TAF12	YDR145W	DMA1	S288C	#N/A	54788	#N/A	55.3685	#N/A	109.796	#N/A	98	#N/A	499	2	#N/A	#N/A	0.00400802	#N/A
160606_M01	TSQ515	TAF12	YDR145W	DMA1	S288C	#N/A	564990	#N/A	198.295	#N/A	328.101	#N/A	298.5	#N/A	1722	3	#N/A	#N/A	0.00174216	#N/A
160610_P14-1	TSQ515	TAF12	YDR145W	Y14274	UWOPS87-2421	2.061	386126	328646	385.726	663.544	453.2	1053.35	338.5	955.5	852	312	0.851137	2.82275	0.366197	v
160530_P14	TSQ515	TAF12	YDR145W	Y14274	UWOPS87-2421	2.061	529455	622547	865.866	1463.22	849.848	1783.8	554	1494	623	349	1.17583	2.69675	0.560193	v
160610_P14-2	TSQ515	TAF12	YDR145W	Y14274	UWOPS87-2421	2.061	291232	371496	435.55	681.192	509.147	931.068	402.5	857	572	399	1.2756	2.12919	0.697552	v
160606_P14	TSQ515	TAF12	YDR145W	Y14274	UWOPS87-2421	2.061	723943	764864	322.235	367.828	372.399	537.501	278	471	1944	1423	1.05653	1.69424	0.731996	v
160518_H19	TSQ2033	TAO3	YIL129C	DMA1	S288C	#N/A	518112	#N/A	320.638	#N/A	499.145	#N/A	448.5	#N/A	1038	26	#N/A	#N/A	0.0250482	#N/A
160606_H19	TSQ2033	TAO3	YIL129C	DMA1	S288C	#N/A	866531	869330	447.768	601.281	683.923	983.405	632	917.5	1267	884	1.00323	1.45174	0.697711	#N/A
160518_H11	TSQ2033	TAO3	YIL129C	Y14274	UWOPS87-2421	-2.137	365496	435810	953.295	1590.09	1138.62	1870.43	900	1573	321	233	1.19238	1.74778	0.725857	x
160606_H11	TSQ2033	TAO3	YIL129C	Y14274	UWOPS87-2421	-2.137	402542	371854	970.421	1439.49	1105.88	1589.12	841	1209.5	364	234	0.923764	1.43817	0.642857	x
160520_K15	TSQ2034	TAO3	YIL129C	DMA1	S288C	#N/A	624920	511022	554.464	737.455	942.564	1825.08	857	1907	663	280	0.81774	2.2252	0.422323	#N/A
160610_M17-1	TSQ2034	TAO3	YIL129C	Y14280	273614N	0.283	234584	526237	680.04	748.627	787.195	951.604	636.5	786	298	553	2.24328	1.23488	1.8557	x
160610_M17-2	TSQ2034	TAO3	YIL129C	Y14280	273614N	0.283	460005	561990	469.264	772.627	602.101	1005.35	498	825	764	559	1.2217	1.65663	0.731675	x
160613_M17-1	TSQ2034	TAO3	YIL129C	Y14280	273614N	0.283	787277	861764	457.136	388.588	541.084	516.336	416	424	1455	1669	1.09461	1.01923	1.14708	x
160527_N22	TSQ2439	TFB4	YPR056W	DMA1	S288C	#N/A	253893	52918	989.063	750.177	1322.36	826.844	1159	613.5	192	64	0.208426	0.529336	0.333333	#N/A
160606_J24	TSQ2439	TFB4	YPR056W	Y14279	YJM978	0.499	752984	503429	386.61	574.001	524.728	588.806	444	389	1435	855	0.668579	0.876126	0.595819	x
160518_E04	TSQ2441	TFB4	YPR056W	DMA1	S288C	#N/A	76895	#N/A	506.89	#N/A	549.25	#N/A	393.5	#N/A	140	11	#N/A	#N/A	0.0785714	#N/A
160524_L20	TSQ2441	TFB4	YPR056W	Y14279	YJM978	0.515	98389	#N/A	363.333	#N/A	431.531	#N/A	338	#N/A	228	4	#N/A	#N/A	0.0175439	x
160518_G08	TSQ2884x	TFG1	YGR186W	DMA1	S288C	#N/A	383732	#N/A	350.732	#N/A	449.335	#N/A	343	#N/A	854	13	#N/A	#N/A	0.0152225	#N/A
160606_G08	TSQ2884x	TFG1	YGR186W	DMA1	S288C	#N/A	73516	#N/A	187.25	#N/A	231.182	#N/A	177.5	#N/A	318	16	#N/A	#N/A	0.0503145	#N/A
160606_F16	TSQ2884x	TFG1	YGR186W	Y14279	YJM978	0.81	329272	255424	894.426	1499.13	1215.03	1626.9	1022	1219	271	157	0.775723	1.19276	0.579336	v
160518_F16	TSQ2884x	TFG1	YGR186W	Y14279	YJM978	0.81	531681	320657	1250.41	1738.84	1611.15	1908.67	1363	1417	330	168	0.6031	1.03962	0.509091	v
160610_F16-1	TSQ2884x	TFG1	YGR186W	Y14279	YJM978	0.81	382413	228592	428.62	600.154	523.137	672.329	405	543	731	340	0.597762	1.34074	0.465116	v
160610_F16-2	TSQ2884x	TFG1	YGR186W	Y14279	YJM978	0.81	382813	216459	456.025	547.575	558.036	602.95	425.5	464	686	359	0.565443	1.09048	0.523324	v
160602_B06	TSQ2884x	TFG1	YGR186W	Y14281	YJM975	0.958	253442	107448	968.892	1237.31	1189.87	1221	922	653	213	88	0.423955	0.708243	0.413146	v
160606_B06	TSQ2884x	TFG1	YGR186W	Y14281	YJM975	0.958	284095	270287	885.627	1345.62	1219.29	1544.5	1048	1111	233	175	0.951397	1.06011	0.751073	v
160610_B6-1	TSQ2884x	TFG1	YGR186W	Y14281	YJM975	0.958	366424	209248	597.524	836.091	823.425	731.636	692	397.5	445	286	0.571054	0.574422	0.642697	v
160610_B6-2	TSQ2884x	TFG1	YGR186W	Y14281	YJM975	0.958	353481	254689	713.369	824.123	866.375	793.424	690	525	408	321	0.720517	0.76087	0.786765	v
160518_H04	TSQ1806	TIF35	YDR429C	DMA1	S288C	#N/A	57585	#N/A	205.988	#N/A	381.358	#N/A	377	#N/A	151	3	#N/A	#N/A	0.0198675	#N/A
160518_F21	TSQ1806	TIF35	YDR429C	Y14279	YJM978	-0.072	103164	#N/A	305.348	#N/A	342.738	#N/A	241	#N/A	301	6	#N/A	#N/A	0.0199336	x
160518_A23	TSQ658	TSC11	YER093C	DMA1	S288C	#N/A	266090	16658	1051.09	144.477	1556.08	166.58	1399	113	171	100	0.0626029	0.080772	0.584795	#N/A
160606_A23	TSQ658	TSC11	YER093C	DMA1	S288C	#N/A	588284	79623	537.293	412.483	840.406	212.896	778.5	138.5	700	374	0.135348	0.177906	0.534286	#N/A
160606_O15	TSQ658	TSC11	YER093C	Y14277	DBVPG1373	1.179	427807	354676	1031.33	1533.36	1614.37	1886.57	1492	1661.5	265	188	0.829056	1.11361	0.709434	v
160530_O15	TSQ658	TSC11	YER093C	Y14277	DBVPG1373	1.179	550319	546943	1411.62	2243.67	1828.3	2048.48	1570	1135	301	267	0.993865	0.72293	0.887043	v
160610_O15-1	TSQ658	TSC11	YER093C	Y14277	DBVPG1373	1.179	518988	500601	514.261	1095.88	885.645	1186.26	842	790.5	586	422	0.964571	0.938836	0.720137	v
160610_O15-2	TSQ658	TSC11	YER093C	Y14277	DBVPG1373	1.179	508928	489752	558.721	998.314	832.943	1103.05	719	818.5	611	444	0.962321	1.13839	0.726678	v
160524_L13	TSQ658	TSC11	YER093C	Y14278	NCYC110	0.898	118190	16635	324.183	828.05	378.814	554.5	282.5	170	312	30	0.140748	0.60177	0.0961538	x
160606_H21	TSQ811	TSC11	YER093C	DMA1	S288C	#N/A	530908	#N/A	308.809	#N/A	472.338	#N/A	437	#N/A	1124	18	#N/A	#N/A	0.0160142	#N/A
160602_B07	TSQ811	TSC11	YER093C	Y14277	DBVPG1373	1.191	252455	255700	1032.7	1542.4	1372.04	1436.52	1233.5	977.5	184	178	1.01285	0.79246	0.967391	v
160610_B7-2	TSQ811	TSC11	YER093C	Y14277	DBVPG1373	1.191	556481	226311	742.942	1067.67	922.854	887.494	759	389	603	255	0.406682	0.512516	0.422886	v
160610_B7-1	TSQ811	TSC11	YER093C	Y14277	DBVPG1373	1.191	545493	389866	743.908	743.539	874.188	683.975	663	403	624	570	0.714704	0.607843	0.913462	v
160603_I18	TSQ811	TSC11	YER093C	Y14278	NCYC110	0.765	277514	#N/A	618.04	#N/A	599.382	#N/A	354	#N/A	463	25	#N/A	#N/A	0.0539957	x
160518_D24	TSQ1737	TSR1	YDL060W	DMA1	S288C	#N/A	414529	17682	810.496	66.4376	1324.37	128.13	1389	113	313	138	0.0426556	0.0813535	0.440895	#N/A
160518_G11	TSQ1737	TSR1	YDL060W	Y14276	DBVPG1106	0.197	388778	25123	630.422	1082.9	850.718	310.16	716	102	457	81	0.0646204	0.142458	0.177243	x
160530_O03	TSQ1738	TSR1	YDL060W	DMA1	S288C	#N/A	234063	#N/A	1066.1	#N/A	1814.44	#N/A	1742	#N/A	129	1	#N/A	#N/A	0.00775194	#N/A
160518_B14	TSQ1738	TSR1	YDL060W	Y14276	DBVPG1106	0.796	197395	#N/A	1383.26	#N/A	1827.73	#N/A	1768	#N/A	108	1	#N/A	#N/A	0.00925926	x
160530_O24	SN851	URA3	YEL021W	Y14273	L-1374	0.119	777638	849476	1053.51	1264.84	1847.12	1525.09	1776	1173	421	557	1.09238	0.660473	1.32304	#N/A
160524_L11	SN851	URA3	YEL021W	Y14273	L-1374	0.119	538132	721576	475.249	619.535	825.356	1069	786	1012	652	675	1.34089	1.28753	1.03528	#N/A
160610_L11-1	SN851	URA3	YEL021W	Y14273	L-1374	0.119	698729	871987	453.811	440.898	647.571	620.19	554	543.5	1079	1406	1.24796	0.981047	1.30306	#N/A
160610_O24-1	SN851	URA3	YEL021W	Y14273	L-1374	0.119	694034	811022	553.29	366.595	886.378	531.469	835	450	783	1526	1.16856	0.538922	1.94891	#N/A
160518_B17	SN851	URA3	YEL021W	Y14274	UWOPS87-2421	0.049	301102	352301	1323.7	1269.29	2352.36	2796.04	2372.5	2788.5	128	126	1.17004	1.17534	0.984375	#N/A
160518_J07	SN851	URA3	YEL021W	Y14274	UWOPS87-2421	0.049	446342	541007	767.987	809.139	1412.47	1600.61	1446	1578	316	338	1.21209	1.09129	1.06962	#N/A
160610_J7-1	SN851	URA3	YEL021W	Y14274	UWOPS87-2421	0.049	478473	426228	601.394	592.137	962.722	903.025	894	779	497	472	0.890809	0.871365	0.949698	#N/A
160610_B17-1	SN851	URA3	YEL021W	Y14274	UWOPS87-2421	0.049	885357	785372	419.293	301.922	655.335	416.422	608	350.5	1351	1886	0.887068	0.57648	1.396	#N/A
160518_A12	SN851	URA3	YEL021W	Y14275	BC187	0.089	486987	461035	957.291	980.943	1639.69	1759.68	1588	1633.5	297	262	0.946709	1.02865	0.882155	#N/A
160530_O07	SN851	URA3	YEL021W	Y14275	BC187	0.089	761464	1018256	1140.27	1510.18	1808.7	1899.73	1672	1565.5	421	536	1.33723	0.936304	1.27316	#N/A
160610_A12-1	SN851	URA3	YEL021W	Y14275	BC187	0.089	907568	747023	419.41	359.663	693.859	496.031	636.5	411.5	1308	1506	0.823104	0.646504	1.15138	#N/A
160518_F14	SN851	URA3	YEL021W	Y14276	DBVPG1106	0.101	714540	769582	842.401	719.143	1177.17	1102.55	1039	1006	607	698	1.07703	0.968239	1.14992	#N/A
160610_F14-1	SN851	URA3	YEL021W	Y14276	DBVPG1106	0.101	422437	599500	410.571	447.314	551.484	571.497	465.5	462	766	1049	1.41915	0.992481	1.36945	#N/A
160610_C18-1	SN851	URA3	YEL021W	Y14276	DBVPG1106	0.101	640705	434934	398.557	296.569	500.551	328.748	420	246	1280	1323	0.678837	0.585714	1.03359	#N/A
160602_A22	SN851	URA3	YEL021W	Y14277	DBVPG1373	0.137	358856	539563	1050.3	1186.27	1464.72	1550.47	1192	1196.5	245	348	1.50356	1.00378	1.42041	#N/A
160610_J22-1	SN851	URA3	YEL021W	Y14277	DBVPG1373	0.137	555275	498648	836.915	798.161	1035.96	948	814.5	730	536	526	0.89802	0.896255	0.981343	#N/A
160606_J22	SN851	URA3	YEL021W	Y14277	DBVPG1373	0.137	592004	572903	860.34	800.209	1225.68	1053.13	1081	864.5	483	544	0.967735	0.799722	1.12629	#N/A
160610_A22-1	SN851	URA3	YEL021W	Y14277	DBVPG1373	0.137	489064	598831	768.761	798.38	1058.58	1069.34	884.5	860	462	560	1.22444	0.972301	1.21212	#N/A
160610_D3-1	SN851	URA3	YEL021W	Y14278	NCYC110	0.181	260471	372808	894.399	1289.95	1029.53	1259.49	847	816.5	253	296	1.43128	0.963991	1.16996	#N/A
160610_G14-1	SN851	URA3	YEL021W	Y14278	NCYC110	0.181	179340	309344	693.036	857.546	870.583	931.759	721.5	693.5	206	332	1.7249	0.961192	1.61165	#N/A
160518_G14	SN851	URA3	YEL021W	Y14278	NCYC110	0.181	370146	446538	822.337	1009.75	1217.59	1254.32	1112.5	1056.5	304	356	1.20638	0.949663	1.17105	#N/A
160613_D3-1	SN851	URA3	YEL021W	Y14278	NCYC110	0.181	492704	582134	543.132	494.437	650.005	583.886	501	438	758	997	1.18151	0.874251	1.3153	#N/A
160613_G14-1	SN851	URA3	YEL021W	Y14278	NCYC110	0.181	781222	634880	288.961	357.664	372.72	354.286	291	230	2096	1792	0.812676	0.790378	0.854962	#N/A
160613_G14-2	SN851	URA3	YEL021W	Y14278	NCYC110	0.181	658526	773030	280.484	295.548	351.214	353.143	268	267	1875	2189	1.17388	0.996269	1.16747	#N/A
160530_P10	SN851	URA3	YEL021W	Y14279	YJM978	0.197	732175	775905	1358.16	1642.89	2045.18	1851.8	2015.5	1411	358	419	1.05973	0.700074	1.17039	#N/A
160527_M19	SN851	URA3	YEL021W	Y14279	YJM978	0.197	382471	593108	692.971	734.703	1191.5	1253.93	1212	1225	321	473	1.55073	1.01073	1.47352	#N/A
160610_P10-1	SN851	URA3	YEL021W	Y14279	YJM978	0.197	758324	776603	397.569	505.973	671.678	656.469	635	546	1129	1183	1.0241	0.859843	1.04783	#N/A
160610_M19-1	SN851	URA3	YEL021W	Y14279	YJM978	0.197	592057	736353	306.977	380.404	450.919	498.546	398	417	1313	1477	1.24372	1.04774	1.1249	#N/A
160610_L9-1	SN851	URA3	YEL021W	Y14280	273614N	0.133	677504	663840	580.086	724.832	814.308	747.568	712.5	499.5	832	888	0.979832	0.701053	1.06731	#N/A
160610_K9-1	SN851	URA3	YEL021W	Y14280	273614N	0.133	600785	659968	519.421	611.931	788.432	624.97	727	427	762	1056	1.09851	0.587345	1.38583	#N/A
160518_A05	SN851	URA3	YEL021W	Y14281	YJM975	0.165	292907	390199	1256.77	1262.1	2362.15	2869.11	2339.5	2857.5	124	136	1.33216	1.22141	1.09677	#N/A
160610_D6-1	SN851	URA3	YEL021W	Y14281	YJM975	0.165	546963	531959	406.969	517.742	581.876	651.113	488.5	504	940	817	0.972569	1.03173	0.869149	#N/A
160610_A5-1	SN851	URA3	YEL021W	Y14281	YJM975	0.165	818206	817730	282.268	305.548	429.956	418.276	371	347	1903	1955	0.999418	0.93531	1.02733	#N/A
160518_F15	SN851	URA3	YEL021W	Y14282	YJM981	0.092	383169	487626	1647.09	1637.64	2679.5	2580.03	2522	2488	143	189	1.27261	0.986519	1.32168	#N/A
160530_O16	SN851	URA3	YEL021W	Y14282	YJM981	0.092	539469	580433	1761.14	2351.23	2657.48	2626.39	2435	1897	203	221	1.07593	0.779055	1.08867	#N/A
160610_F15-1	SN851	URA3	YEL021W	Y14282	YJM981	0.092	525447	494973	447.957	540.226	679.75	687.462	624	568.5	773	720	0.942004	0.911058	0.931436	#N/A
160610_O16-1	SN851	URA3	YEL021W	Y14282	YJM981	0.092	595617	700367	508.508	636.091	848.457	927.638	779	812	702	755	1.17587	1.04236	1.0755	#N/A
160518_G03	TSQ2139	UTP21	YLR409C	DMA1	S288C	#N/A	415247	#N/A	400.648	#N/A	817.415	#N/A	819.5	#N/A	508	4	#N/A	#N/A	0.00787402	#N/A
160527_N09	TSQ2139	UTP21	YLR409C	Y14273	L-1374	0.778	178487	#N/A	520.852	#N/A	473.44	#N/A	275	#N/A	377	5	#N/A	#N/A	0.0132626	x
160518_G09	TSQ2139	UTP21	YLR409C	Y14281	YJM975	1.058	196516	#N/A	565.031	#N/A	492.521	#N/A	284	#N/A	399	10	#N/A	#N/A	0.0250627	x
160518_E14	TSQ1826	UTP7	YER082C	DMA1	S288C	#N/A	689953	#N/A	735.114	#N/A	1169.41	#N/A	1169.5	#N/A	590	25	#N/A	#N/A	0.0423729	#N/A
160518_H09	TSQ1826	UTP7	YER082C	Y14276	DBVPG1106	0.122	328924	36131	878.615	276.482	1209.28	271.662	1027.5	160	272	133	0.109846	0.155718	0.488971	x
160524_L02	TSQ1140	YHC1	YLR298C	DMA1	S288C	#N/A	413531	#N/A	125.771	#N/A	226.344	#N/A	202	#N/A	1827	12	#N/A	#N/A	0.00656814	#N/A
160610_J21-1	TSQ1140	YHC1	YLR298C	Y14274	UWOPS87-2421	0.941	518501	195667	400.424	580.479	510.336	462.57	409	285	1016	423	0.377371	0.696822	0.416339	v
160606_J21	TSQ1140	YHC1	YLR298C	Y14274	UWOPS87-2421	0.941	673399	404366	646.951	588.21	731.955	600.841	549.5	408	920	673	0.600485	0.742493	0.731522	v
160603_I13	TSQ2885x	FAS2	YPL231W	DMA1	S288C	#N/A	634402	190654	267.046	333.15	457.062	171.915	433.5	94	1388	1109	0.300526	0.21684	0.798991	#N/A
160524_M15	TSQ2885x	FAS2	YPL231W	Y14277	DBVPG1373	2.054	53800	143278	299.793	904.602	376.224	906.823	281	541	143	158	2.66316	1.92527	1.1049	v
160610_M15-2	TSQ2885x	FAS2	YPL231W	Y14277	DBVPG1373	2.054	386002	360759	296.284	591.392	408.036	640.78	337.5	455	946	563	0.934604	1.34815	0.595137	v
160610_M15-1	TSQ2885x	FAS2	YPL231W	Y14277	DBVPG1373	2.054	574402	370677	445.575	547.774	594.004	617.795	487	461.5	967	600	0.645327	0.947639	0.620476	v
160610_C2-2	TSQ2885x	FAS2	YPL231W	Y14282	YJM981	2.63	482819	365073	434.181	665.987	576.156	797.103	478	628.5	838	458	0.756128	1.31485	0.546539	v
160610_C2-1	TSQ2885x	FAS2	YPL231W	Y14282	YJM981	2.63	523060	341727	445.422	679.069	597.1	780.199	501.5	576	876	438	0.653323	1.14855	0.5	v
