## Supplementary material for "Diverse natural variants suppress mutations in hundreds of essential genes": Data S5

### Sheet: ReadMe
Data S5. Identified QTLs
This table lists the QTLs that were identified by sequencing in samples of strains that did not carry any aneuploidies or translocations.
Column A	QTL details: query strain ID, wild strain ID (see Data S8), temperature, QTL number.
Column B	Query gene
Column C	Wild strain name
Column D-M	QTL coordinates, peak, and detected allele frequencies
Column N	Genes that are in the centre region of the QTL (i.e. genes for which the allele frequency change was within 3% of the strongest selected variant in the QTL)

### Sheet: DataS5
#QTL	Gene	Strain	Chrm	Peak	Start	Centre_start	Centre_end	End	Length	AF_peak	SD_peak	numSD_peak	Centre_genes
TSQ160_Y14273_34-QTL-1	DBF2	L1374	chrV	174633	151753	154531	298743	300738	148985	0.152	0.03	5.1	TIR1,PRP22,NTF2,BUD25,TMA20,HEM14,PAC2,YER010C,PRE1,SEC3
TSQ160_Y14273_34-QTL-2	DBF2	L1374	chrXIV	277334	243194	244768	287504	295050	51856	0.143	0.029	5	WHI3,YNL190W,SLZ1,SRP1,DUG3,YNL193W,YNL195C,YNL194C,KAR1,CHS1
TSQ160_Y14273_34-QTL-3	DBF2	L1374	chrXIII	119467	9746	9746	184162	190128	180382	0.137	0.019	7.1	BET5,HMG1,CPR3,RPL6A,WAR1,YML079W,FPR3,TCB3
TSQ160_Y14273_34-QTL-4	DBF2	L1374	chrXV	922306	816215	914903	946686	962707	146492	-0.188	0.035	5.3	LDB19,MYO2,GNT1,PRO2,PMT3,YOR325W,FRT1,HSH49,SNC2
TSQ160_Y14273_34-QTL-5	DBF2	L1374	chrVII	158928	60729	142006	183709	241508	180779	-0.21	0.023	8.9	YGL185C,TOS3,COX4,YGL177W,GTS1,YGL188C,MND1,TPN1,YGL182C,STR3,ATG1
TSQ2886x_Y14273_34-QTL-1	EPL1	L1374	chrIV	87483	42970	47739	112308	121593	78623	0.123	0.005	26	UGA4,SHR3,GLE1,YDL206W,ACK1,NOP6,HEM3,NHP2,RTN2,CWC2,YDL211C
TSQ2886x_Y14273_34-QTL-2	EPL1	L1374	chrIV	1181427	1036857	1095022	1237016	1259970	223113	-0.164	0.009	18.7	YPQ2,SBE2,YDR355C,SPC110,CNL1,TRR1,TRP4,YDR354C-A,GGA1,ATP22,YPS7
TSQ2886x_Y14273_34-QTL-3	EPL1	L1374	chrXV	563766	431558	533325	580924	747537	315979	-0.22	0.006	39.7	AFI1,LEO1,YOR131C,IAH1,CAT5,ADE2,ORT1,RGA1,UBP2
TSQ534_Y14274_34-QTL-1	RPN11	UWOPS872421	chrII	575523	482168	519668	645759	671640	189472	0.152	0.007	22.8	SWD3,NPL4,EXO5,POP7,UMP1,ECM31,SMY2,EHT1,YBR174C,SEC66,TYR1,SSE2,UBS1,ARL1,PEX32
TSQ534_Y14274_34-QTL-2	RPN11	UWOPS872421	chrXIV	471242	351221	445986	506920	670369	319148	-0.295	0.006	50.2	EOS1,PMS1,NIS1,END3,SWS2,SAL1,TPM1,TCB2,MKT1,SNN1
TSQ534_Y14274_34-QTL-3	RPN11	UWOPS872421	chrXV	810780	608673	792267	833904	1034515	425842	-0.363	0.006	57.7	TUM1,DSE3,CLP1,SEC63,TRE2,GPN2,OSW1,CDC31,TMA16,YOR263C,RPN8,GCD1,NAT5,RBL2,RPT4,HNT3
TSQ534_Y14274_34-QTL-4	RPN11	UWOPS872421	chrXII	634732	518983	584585	657041	745609	226626	-0.164	0.009	18.2	CDD1,IRC20,SYM1,RCK2,NDL1,MAP1,YEF3,ERF2,MCP2,SSP120,YLR252W
TSQ534_Y14274_34-QTL-5	RPN11	UWOPS872421	chrVII	810523	149109	786618	827191	1008481	859372	0.306	0.009	34.6	NSR1,CHO2,MTR3,RTS3,YGR160W,YGR161W-C,PTI1
TSQ1165_Y14274_34-QTL-1	MED7	UWOPS872421	chrIV	183975	128749	152269	221090	291018	162269	-0.141	0.011	13	RPN5,ATG9,YDL157C,CLB3,NOP14,YDL152W,BUD30,LDB17,CMR1,MSH5,RPC53,SAS10,YDL158C
TSQ1165_Y14274_34-QTL-2	MED7	UWOPS872421	chrXIV	458514	301119	444424	494661	610323	309204	-0.294	0.009	31.5	RHO2,YNL089C,YNL092W,TOP2,TCB2,MKT1,SNN1,NST1,YPT53
TSQ1165_Y14274_34-QTL-3	MED7	UWOPS872421	chrVII	286047	189910	252272	336229	391186	201276	-0.184	0.009	20.3	YGL118C,COQ8,GPG1,NAB2,PRP43,YGL123C-A,YGL117W,RPS2,YGL114W,SNF4,CDC20
TSQ1165_Y14274_34-QTL-4	MED7	UWOPS872421	chrVII	810001	607457	783224	820271	906509	299052	0.278	0.014	20.5	NSR1,CHO2,MTR3,RTS3,YGR160W,YGR161W-C,PTI1
TSQ1165_Y14274_34-QTL-5	MED7	UWOPS872421	chrVIII	103616	41694	49489	127040	138587	96893	0.125	0.011	11.3	YHL002C-A,TCD1,LAG1,OSH7,YHL005C,RPL14B,SHU1,NEM1,LEU5,HSE1,YHL006W-A,STE20,QCR10,MRP4
TSQ1253_Y14274_34-QTL-1	GPI13	UWOPS872421	chrII	479572	208870	396250	558499	812866	603996	-0.233	0.008	30.1	YBR116C,GRS1,PTC4,TKL2,LYS2,MRPL36,YBR121C-A,TEF2,CBP6,TFC1,YBR124W,MUD1
TSQ1253_Y14274_34-QTL-2	GPI13	UWOPS872421	chrIV	363098	307571	326684	439851	451867	144296	-0.135	0.008	17.5	MCH1,PSA1,NPC2,MBP1,YDL050C,SLC1,SIT4,STP4,MRP10,LHP1,KNH1,PBP4
TSQ1253_Y14274_34-QTL-3	GPI13	UWOPS872421	chrIV	980614	812478	933867	1086807	1171511	359033	-0.19	0.009	21.3	SWM1,EXG2,HSP78,YAP6,RKM4
TSQ1253_Y14274_34-QTL-4	GPI13	UWOPS872421	chrXIV	459529	395201	433148	520256	783584	388383	-0.217	0.008	28.1	RHO2,YNL089C,YNL092W,TOP2,TCB2,MKT1,SNN1,NST1,YPT53
TSQ1253_Y14274_34-QTL-5	GPI13	UWOPS872421	chrXI	663205	608132	635970	665877	665877	57745	-0.149	0.011	13.3	VBA5,GEX2,NFT1,YKR104W
TSQ1253_Y14274_34-QTL-6	GPI13	UWOPS872421	chrIX	304231	188131	288825	372464	428960	240829	-0.18	0.011	16.5	YIL021C-A,YIL020C-A,IRR1,RPB3,YKE4,YIL028W,EMC5,SSM4,YIL024C,YIL029W-A,YIL030W-A,TIM44,YIL025C,YIL029C
TSQ1253_Y14274_34-QTL-7	GPI13	UWOPS872421	chrXII	570676	517338	523574	613494	630069	112731	-0.127	0.008	16.4	PNP1,ATG38,TUB4,COA4,FRE1,UTP13,CPR6,YLR217W,RSA3,CLB4,MSC3,CCC1,CDC123,CRR1
TSQ1253_Y14274_34-QTL-8	GPI13	UWOPS872421	chrVII	423215	364893	385194	456180	464368	99475	-0.122	0.009	13.9	OCH1,MIG1,HEM2,DST1,YGL039W,YGL041C,RNA15,YGL041C-B,RIM8,YGL041W-A,YGL042C,PNC1,YGL036W
TSQ1253_Y14274_34-QTL-9	GPI13	UWOPS872421	chrVII	808061	487305	763036	820271	972150	484845	-0.351	0.009	37.6	NSR1,CYS4,CHO2,MTR3,RTS3,YGR160W,YGR161W-C,PTI1
TSQ1253_Y14274_34-QTL-10	GPI13	UWOPS872421	chrI	51903	101	12810	108813	132189	132088	-0.135	0.007	19.7	AIM2,ACS1,GEM1,PTA1,FLC2,SPC72,OAF1,YAL045C,YAL044W-A,GCV3,AIM1,YAL042C-A,YAL047W-A,PEX22
TSQ1253_Y14274_34-QTL-11	GPI13	UWOPS872421	chrI	230168	202690	230168	230196	230196	27506	-0.149	0.021	7.2	YAR068W,YAR069C,YAR070C,YAR066W,PHO11,YAR075W,IMD1,YAR064W
TSQ1253_Y14274_34-QTL-12	GPI13	UWOPS872421	chrVIII	553301	520123	540930	562443	562443	42320	-0.154	0.017	8.8	YHR214C-D,YHR218W,IMD2,YHR214C-E,YHR219C-A,YHR218W-A,PHO12,YHR217C,YHR219W
TSQ521_Y14274_34-QTL-1	RPN11	UWOPS872421	chrV	451435	401545	431903	473740	488516	86971	0.137	0.012	11	COX15,YER137C,DDI1,EMP65,YER137W-A,RTR1,UBP5,MAG1,FTR1,YER138W-A
TSQ521_Y14274_34-QTL-2	RPN11	UWOPS872421	chrXIV	448225	332278	421772	476207	600236	267958	-0.241	0.009	26.5	RHO2,YNL089C,YNL097C-B,APP1,OCA1,YNL092W,PHO23,YNL097W-A,YNL095C,NST1,YPT53,RPS7B,RAS2
TSQ521_Y14274_34-QTL-3	RPN11	UWOPS872421	chrXV	806960	712727	789868	838118	1083684	370957	-0.216	0.011	20.2	TUM1,CLP1,SEC63,TRE2,OSW1,CDC31,TMA16,SRL1,YOR248W,APC5,RPN8,GCD1,NAT5,RPT4,HNT3
TSQ521_Y14274_34-QTL-4	RPN11	UWOPS872421	chrXII	634488	490487	498035	707098	719400	228913	-0.138	0.014	9.6	CDD1,IRC20,SYM1,RCK2,MAP1,YEF3,ERF2,MCP2,SSP120,YLR252W,GPN3
TSQ521_Y14274_34-QTL-5	RPN11	UWOPS872421	chrVII	331111	221031	266369	392971	405782	184751	0.133	0.011	12.6	TOS8,SRM1,VPS45,SPC105,NUP145,PAN2
TSQ521_Y14274_34-QTL-6	RPN11	UWOPS872421	chrVII	810308	567436	790504	823443	917454	350018	0.251	0.014	17.8	NSR1,CHO2,MTR3,RTS3,YGR160W,YGR161W-C,PTI1
TSQ997_Y14274_34-QTL-1	NSE3	UWOPS872421	chrXII	164280	84008	129300	215008	270995	186987	-0.217	0.018	11.8	LOT6,YLR012C,SSK1,NSE1,CMS1,SSL1,NOC3,PPR1,RLP24,TEN1,PAM18,GAT3,THI73
TSQ997_Y14274_34-QTL-2	NSE3	UWOPS872421	chrVII	800270	740852	760589	854257	866222	125370	0.132	0.021	6.1	NSR1,YGR153W,RSR1,CYS4,CHO2,GTO1,MTR3,RTS3,CCM1,YGR160W,PTI1,YGR151C
TSQ464_Y14275_34-QTL-1	RSP5	BC187	chrXII	656891	590028	632910	680364	762817	172789	-0.194	0.015	12.8	HSP60,YLR257W,HAP1,GSY2,LCB5
TSQ464_Y14275_34-QTL-2	RSP5	BC187	chrXII	932266	883499	912351	938134	969880	86381	-0.152	0.018	8.4	BLS1,FLD1,YLR400W,SFP1,YLR402W,DUS4,YLR406C-A,UTP21,VIP1,YLR407W,RPL31B,DUS3
TSQ464_Y14275_34-QTL-3	RSP5	BC187	chrVII	351063	267458	342051	416947	437491	170033	0.19	0.023	8.4	MPC1,NBP35,MMS2,YGL088W,LIF1,MF%28ALPHA%292,GUP1,KXD1,MAD1,YGL081W,YGL082W,LCL3,SCY1
TSQ464_Y14275_34-QTL-4	RSP5	BC187	chrI	59349	14667	25340	67476	107538	92871	-0.203	0.014	14.7	AIM2,GEM1,PTA1,CLN3,SPC72,CDC24,ERV46,OAF1,YAL045C,YAL044W-A,GCV3,CYC3,AIM1,YAL042C-A,YAL047W-A
TSQ1254_Y14275_34-QTL-1	GAB1	BC187	chrV	394151	326897	355336	421193	442211	115314	-0.141	0.01	14.7	YER119C-A,SCS2,SPR6,YER121W,RPL23B,SWI4,LSM4,AVT6,TMN3,GLO3,SLX8,BOI2,SHO1
TSQ1254_Y14275_34-QTL-2	GAB1	BC187	chrII	395881	298966	348453	431781	482219	183253	-0.17	0.007	23.8	ECM33,YBR076C-A,SEC18,PFF1,SLM4,RPG1,ECM8,SPT7
TSQ1254_Y14275_34-QTL-3	GAB1	BC187	chrIV	1106617	923675	1052765	1192086	1252116	328441	-0.193	0.009	20.7	TIM11,ASP1,MCM21,YDR320W-B,SWA2,HIM1,MRPL35,PEP7,UTP4,YFT2,DAD4
TSQ1254_Y14275_34-QTL-4	GAB1	BC187	chrXII	657234	535435	539624	689955	693579	158144	0.122	0.008	15.1	HSP60,YLR257W,HAP1,GSY2,LCB5
TSQ1089_Y14275_34-QTL-1	SEC24	BC187	chrXIV	465005	366458	447382	481755	635688	269230	-0.297	0.009	33.3	RHO2,YNL089C,PMS1,END3,SAL1,TOP2,TCB2,MKT1,SNN1
TSQ1089_Y14275_34-QTL-2	SEC24	BC187	chrXV	168708	125400	135275	197493	223392	97992	-0.136	0.005	27.1	ADH1,ATG34,YOL083C-A,PHM7,IRA2,YOL085C,MHF1,ATG19,YOL085W-A
TSQ1089_Y14275_34-QTL-3	SEC24	BC187	chrXII	645338	599111	629441	670634	729242	130131	-0.178	0.006	31	SYM1,NDL1,YLR255C,YEF3,HAP1,MCP2,SSP120,YLR252W
TSQ200_Y14275_34-QTL-1	GAB1	BC187	chrII	407450	298966	367502	434300	500276	201310	-0.229	0.008	27.1	AAC3,TEC1,SEC18,MIS1,UBC4,SPT7,RPL19A
TSQ200_Y14275_34-QTL-2	GAB1	BC187	chrIV	1135584	987244	1107805	1149047	1302530	315286	-0.298	0.015	20.3	UBX5,MSN5,SWR1,PEX3,YDR336W,IRC3,GPI8,SKP1,RQC1
TSQ465_Y14276_34-QTL-1	RSP5	DBVPG1106	chrIV	1172380	1135265	1150691	1217031	1223971	88706	-0.123	0.012	10.2	SVF1,PAL1,YPQ2,SBE2,HXT3,ATP22,YPS7,MRP1
TSQ811_Y14277_34-QTL-1	TSC11	DBVPG1373	chrII	37454	8498	9578	51795	58887	50389	0.132	0.026	5.2	YBL100C,YBL096C,YBL095W,YBL094C,BNA4,YBL100W-C,BRN1,ATP1,ROX3,RPL32,SCS22
TSQ811_Y14277_34-QTL-2	TSC11	DBVPG1373	chrIV	893751	802129	870200	905437	974630	172501	-0.333	0.029	11.6	AHA1,UPC2,YDR215C,RAD9,GCD6,TCP1,ADR1
TSQ811_Y14277_34-QTL-3	TSC11	DBVPG1373	chrIV	993025	982281	987244	1022417	1051775	69494	-0.179	0.036	5	HEL2,YDR262W,AKR1,CIA1,DIN7,PEX10
TSQ811_Y14277_34-QTL-4	TSC11	DBVPG1373	chrXI	456074	406897	430549	507968	565671	158774	-0.135	0.02	6.8	MRPL13,YKR011C,YPT52,YKR005C,FOX2,MEH1,ECM9,PRY2,TOF2,RSC4,YKR012C
TSQ811_Y14277_34-QTL-5	TSC11	DBVPG1373	chrXII	817044	599102	804054	850957	1005023	405921	-0.266	0.011	24.3	GAS2,SPO77,KAP95,RPL26A,FKS1,YLR345W,YLR346C,YLR347W-A,YLR342W-A
TSQ811_Y14277_34-QTL-6	TSC11	DBVPG1373	chrVII	542283	420882	522131	561645	620815	199933	-0.242	0.017	14.2	MSP1,IMO32,GSC2,YGR025W,YGR026W,NAG1,POP6,ERV1,RPS25A
TSQ658_Y14277_34-QTL-1	TSC11	DBVPG1373	chrIV	866146	777851	847796	889122	987244	209393	-0.266	0.008	33.7	MSS4,SPC19,YDR210W,YDR209C,RAV2,COQ4,EBS1,YDR203W,MSC2,UME6
TSQ658_Y14277_34-QTL-2	TSC11	DBVPG1373	chrXII	816049	665751	792945	844641	869190	203439	-0.176	0.005	37.6	GAS2,SPO77,KAP95,RPL26A,FKS1,YLR339C,YLR345W,YLR346C,RPP0,YLR347W-A,YLR342W-A
TSQ658_Y14277_34-QTL-3	TSC11	DBVPG1373	chrVIII	21911	4	4	61373	125771	125767	0.155	0.007	23.6	YHL042W,YHL041W,VMR1,YHL037C,YHL044W,ECM34,PAU13,EFM1,ARN1,YHL045W,CBP2,MUP3
TSQ2884x_Y14279_34-QTL-1	TFG1	YJM978	chrIV	1218917	987244	1159971	1241016	1290073	302829	-0.219	0.012	17.8	FRQ1,BCS1,KEI1,ATP17,YDR371C-A,PHO92,YDR366C,ARH1,VPS74,CTS2,XRS2,WIP1,DXO1,YPR1
TSQ2884x_Y14279_34-QTL-2	TFG1	YJM978	chrXIV	463554	320227	434120	470301	646869	326642	-0.28	0.007	37.9	RHO2,YNL089C,END3,SAL1,TOP2,TCB2,MKT1,SNN1,NST1
TSQ2884x_Y14279_34-QTL-3	TFG1	YJM978	chrXI	443215	372830	404302	452722	482428	109598	-0.145	0.008	19.3	MRPL13,MET14,YKR005C,MRP17,MEH1,ECM9,VPS1,AUR1,OSH6,BYE1,PAP1,RSC4,DID4
TSQ2884x_Y14279_34-QTL-4	TFG1	YJM978	chrXIII	50831	3	27274	105409	159950	159947	0.169	0.006	29.6	PML39,SEC65,CTK3,TAF8,COQ5,BUL2,DAT1,YML108W,MDM1,URA5,ZDS2,VAN1
TSQ2884x_Y14279_34-QTL-5	TFG1	YJM978	chrVII	198274	133939	144725	235726	255972	122033	0.123	0.005	23.5	YRB30,SUT1,RAD54,YGL159W,PMR1,AIM14,CUP2,RCK1,YIP5,YGL165C
TSQ2884x_Y14281_34-QTL-1	TFG1	YJM975	chrIV	1217031	1133634	1197080	1229224	1282163	148529	-0.178	0.027	6.5	FRQ1,BCS1,KEI1,YDR371C-A,PHO92,YDR366C,VPS74,CTS2,XRS2,WIP1,DXO1,YPR1
TSQ2884x_Y14281_34-QTL-2	TFG1	YJM975	chrXIV	457545	343503	441787	467028	613459	269956	-0.301	0.016	19.2	RHO2,YNL089C,APP1,YNL092W,TOP2,TCB2,SNN1,NST1,YPT53
TSQ2884x_Y14281_34-QTL-3	TFG1	YJM975	chrXIII	3	3	3	3	160000	159997	0.161	0.042	3.8	YML133C,YML133W-A,COS3,YML133W-B
TSQ1254_Y14281_34-QTL-1	GAB1	YJM975	chrII	391457	287483	366264	402249	468804	181321	-0.211	0.013	15.9	ECM33,YBR076C-A,SEC18,PFF1,SLM4,YBR072C-A,HSP26,RPG1,RDH54,ECM8
TSQ1254_Y14281_34-QTL-2	GAB1	YJM975	chrIV	1130680	1036179	1113001	1253397	1357207	321028	-0.227	0.023	10	UBX5,YSP2,YDR327W,SWR1,PEX3,IRC3,GPI8,SKP1,RQC1
TSQ200_Y14281_34-QTL-1	GAB1	YJM975	chrII	384206	303854	364073	433640	507473	203619	-0.235	0.007	35.9	YBR071W,ECM33,BAP2,ALG14,YBR076C-A,PFF1,SLM4,YBR072C-A,HSP26,RDH54,ECM8,TAT1
TSQ200_Y14281_34-QTL-2	GAB1	YJM975	chrIV	1127922	927509	1102257	1152671	1302530	375021	-0.468	0.009	54.8	UBX5,YSP2,YDR327W,PEX3,IRC3,YCG1,GPI8,SKP1,RQC1
TSQ739_Y14282_34-QTL-1	MED7	YJM981	chrV	181705	69805	82641	231721	356079	286274	0.282	0.019	14.5	TIR1,PRP22,NTF2,BUD25,BIM1,FAA2,HEM14,YER010C,PRE1,AFG3
TSQ739_Y14282_34-QTL-2	MED7	YJM981	chrXIV	463775	337563	441787	493755	655315	317752	-0.314	0.028	11.4	RHO2,YNL089C,END3,SAL1,TOP2,TCB2,MKT1,SNN1,NST1
TSQ739_Y14282_34-QTL-3	MED7	YJM981	chrXIII	5000	5000	5000	146983	159382	154382	0.145	0.047	3.1	YML133C,YML133W-A,COX14,COS3,YML133W-B,ERO1,YML131W
TSQ739_Y14282_34-QTL-4	MED7	YJM981	chrXII	254691	220717	223258	277652	298644	77927	0.134	0.017	7.9	ERG3,FRS1,SPT8,SHM2,FCF2,YLR053C,MNL2,REX2,YLR050C,RPL22A,BUD28,IES3,OSW2
TSQ739_Y14282_34-QTL-5	MED7	YJM981	chrXII	537339	490736	500587	571412	576016	85280	0.122	0.021	5.7	NOP56,PWP1,ATG26,MDL1,YLR194C,HCR1,MMR1,UPS1,PEX13,NMT1
TSQ739_Y14282_34-QTL-6	MED7	YJM981	chrVII	252804	196468	230207	267458	440693	244225	-0.199	0.034	5.8	PCL10,FLC3,SEC27,MRM2,ITC1,YGL138C,YGL140C,YGL132W,RPL1B
