## Supplementary material for "Diverse natural variants suppress mutations in hundreds of essential genes": Data S7

### Sheet: ReadMe
Data S7. Candidate suppressor genes
This file contains a list of candidate suppressor genes that were selected for experimental validation. Columns correspond to:
Column A-D	StrainID of the TS mutant strain, and the corresponding ORF, gene, and TS allele name.
Column E-G	The wild strain that was used for QTL analysis, and information on the QTL location and strength.
Column H-I	Gene and ORF of the candidate suppressor gene.
Column J	Suppressor prediction score for the candidate suppressor gene (Data S6). Shared pathway annotation was manually added for TSC11 with ORM1 and ORM2.
Column K	Outcome of the allele swap experiment (Figure S5)
Column L	Lists any known interactions between the suppressor and query genes. Negative genetic interaction: a LOF allele of the suppressor is synthetic sick or lethal with a LOF allele of the query; dosage suppression: overexpression of the suppressor gene can suppress a LOF allele of the query; PPI: the two proteins interact physically; genetic suppression: a LOF allele of the suppressor suppresses a LOF…
Column M	Indicates whether the suppressor mutation is thought to result in a LOF or GOF phenotype (Methods)

### Sheet: DataS7
Parent1	QueryORF	QueryGene	QueryAllele	Parent2	QTLchrom	QTLstrength	CandidateGene	CandidateORF	PredictionScore	AlleleSwap	OtherInteractions	SuppressorType
TSQ160	YGR092W	DBF2	dbf2-3	L-1374	VII	-0.21	CDC55	YGL190C	0.75	no suppression	#N/A	#N/A
TSQ160	YGR092W	DBF2	dbf2-3	L-1374	VII	-0.21	XRN1	YGL173C	0.25	exp failed	#N/A	#N/A
TSQ1254	YLR459W	GAB1	gab1-2	BC187	II	-0.17	ALG14	YBR070C	0	exp failed	#N/A	#N/A
TSQ1254	YLR459W	GAB1	gab1-2	BC187	II	-0.17	SEC18	YBR080C	0	no suppression	#N/A	#N/A
TSQ1254	YLR459W	GAB1	gab1-2	BC187	II	-0.17	PFF1	YBR074W	0	inconclusive	#N/A	#N/A
TSQ1254	YLR459W	GAB1	gab1-2	BC187	II	-0.17	ECM33	YBR078W	0	no suppression	#N/A	#N/A
TSQ1254	YLR459W	GAB1	gab1-2	YJM975	II	-0.211	ALG14	YBR070C	0	exp failed	#N/A	#N/A
TSQ1254	YLR459W	GAB1	gab1-2	YJM975	II	-0.211	SEC18	YBR080C	0	no suppression	#N/A	#N/A
TSQ1254	YLR459W	GAB1	gab1-2	YJM975	II	-0.211	PFF1	YBR074W	0	inconclusive	#N/A	#N/A
TSQ1254	YLR459W	GAB1	gab1-2	YJM975	II	-0.211	ECM33	YBR078W	0	no suppression	#N/A	#N/A
TSQ200	YLR459W	GAB1	gab1-1	BC187	II	-0.229	ALG14	YBR070C	0	exp failed	#N/A	#N/A
TSQ200	YLR459W	GAB1	gab1-1	BC187	II	-0.229	SEC18	YBR080C	0	no suppression	#N/A	#N/A
TSQ200	YLR459W	GAB1	gab1-1	BC187	II	-0.229	PFF1	YBR074W	0	inconclusive	#N/A	#N/A
TSQ200	YLR459W	GAB1	gab1-1	BC187	II	-0.229	ECM33	YBR078W	0	no suppression	#N/A	#N/A
TSQ200	YLR459W	GAB1	gab1-1	YJM975	II	-0.235	ALG14	YBR070C	0	exp failed	#N/A	#N/A
TSQ200	YLR459W	GAB1	gab1-1	YJM975	II	-0.235	SEC18	YBR080C	0	exp failed	#N/A	#N/A
TSQ200	YLR459W	GAB1	gab1-1	YJM975	II	-0.235	PFF1	YBR074W	0	inconclusive	#N/A	#N/A
TSQ200	YLR459W	GAB1	gab1-1	YJM975	II	-0.235	ECM33	YBR078W	0	no suppression	#N/A	#N/A
TSQ1254	YLR459W	GAB1	gab1-2	BC187	IV	-0.193	GPI8	YDR331W	1.01	confirmed	negative genetic interaction, dosage suppression, PPI	GOF
TSQ1254	YLR459W	GAB1	gab1-2	YJM975	IV	-0.227	GPI8	YDR331W	1.01	confirmed	negative genetic interaction, dosage suppression, PPI	GOF
TSQ200	YLR459W	GAB1	gab1-1	BC187	IV	-0.298	GPI8	YDR331W	1.01	confirmed	negative genetic interaction, dosage suppression, PPI	GOF
TSQ200	YLR459W	GAB1	gab1-1	YJM975	IV	-0.468	GPI8	YDR331W	1.01	confirmed	negative genetic interaction, dosage suppression, PPI	GOF
TSQ1253	YLL031C	GPI13	gpi13-5	UWOPS87-2421	II	-0.233	ALG1	YBR110W	0.26	no suppression	#N/A	#N/A
TSQ1253	YLL031C	GPI13	gpi13-5	UWOPS87-2421	IX	-0.18	YKE4	YIL023C	0	exp failed	#N/A	#N/A
TSQ1253	YLL031C	GPI13	gpi13-5	UWOPS87-2421	VII	-0.351	CHO2	YGR157W	0.51	confirmed	positive genetic interaction	LOF
TSQ1253	YLL031C	GPI13	gpi13-5	UWOPS87-2421	XIV	-0.217	TCB2	YNL087W	0	no suppression	#N/A	#N/A
TSQ1253	YLL031C	GPI13	gpi13-5	UWOPS87-2421	XIV	-0.217	MKT1	YNL085W	0	confirmed	none	GOF
TSQ1165	YOL135C	MED7	med7-141	UWOPS87-2421	XIV	-0.294	MKT1	YNL085W	0	confirmed	none	GOF
TSQ739	YOL135C	MED7	med7-163	YJM981	XIV	-0.314	MKT1	YNL085W	0	confirmed	none	GOF
TSQ997	YDR288W	NSE3	nse3-ts4	UWOPS87-2421	XII	-0.217	NSE1	YLR007W	1	confirmed	negative genetic interaction, dosage suppression, PPI	GOF
TSQ521	YFR004W	RPN11	rpn11-8	UWOPS87-2421	XIV	-0.241	MKT1	YNL085W	0.25	confirmed	none	GOF
TSQ534	YFR004W	RPN11	rpn11-14	UWOPS87-2421	XIV	-0.295	MKT1	YNL085W	0.25	confirmed	none	GOF
TSQ521	YFR004W	RPN11	rpn11-8	UWOPS87-2421	XV	-0.216	RPN8	YOR261C	1.01	confirmed	negative genetic interaction, dosage suppression, PPI	GOF
TSQ521	YFR004W	RPN11	rpn11-8	UWOPS87-2421	XV	-0.216	RPT4	YOR259C	1.01	no suppression	#N/A	#N/A
TSQ534	YFR004W	RPN11	rpn11-14	UWOPS87-2421	XV	-0.363	RPN8	YOR261C	1.01	confirmed	negative genetic interaction, dosage suppression, PPI	GOF
TSQ534	YFR004W	RPN11	rpn11-14	UWOPS87-2421	XV	-0.363	RPT4	YOR259C	1.01	no suppression	#N/A	#N/A
TSQ464	YER125W	RSP5	rsp5-sm1	BC187	I	-0.203	CDC19	YAL038W	0.5	no mutations	#N/A	#N/A
TSQ464	YER125W	RSP5	rsp5-sm1	BC187	I	-0.203	ERV46	YAL042W	0	no suppression	#N/A	#N/A
TSQ464	YER125W	RSP5	rsp5-sm1	BC187	XII	-0.194	HAP1	YLR256W	0	exp failed	#N/A	#N/A
TSQ464	YER125W	RSP5	rsp5-sm1	BC187	XII	-0.194	RCK2	YLR248W	0.5	inconclusive	#N/A	#N/A
TSQ2884x	YGR186W	TFG1	-	YJM978	IV	-0.219	TFC6	YDR362C	0.26	no suppression	#N/A	#N/A
TSQ2884x	YGR186W	TFG1	-	YJM975	IV	-0.178	TFC6	YDR362C	0.26	exp failed	#N/A	#N/A
TSQ2884x	YGR186W	TFG1	-	YJM978	XIV	-0.28	MKT1	YNL085W	0	confirmed	none	GOF
TSQ2884x	YGR186W	TFG1	-	YJM975	XIV	-0.301	MKT1	YNL085W	0	confirmed	none	GOF
TSQ658	YER093C	TSC11	tsc11-1	DBVPG1373	IV	-0.266	MSS4	YDR208W	0	exp failed	#N/A	#N/A
TSQ811	YER093C	TSC11	tsc11-5	DBVPG1373	IV	-0.333	MSS4	YDR208W	0	exp failed	#N/A	#N/A
TSQ811	YER093C	TSC11	tsc11-5	DBVPG1373	VII	-0.242	ORM1	YGR038W	0.75	no mutations	#N/A	#N/A
TSQ811	YER093C	TSC11	tsc11-5	DBVPG1373	VII	-0.242	GSC2	YGR032W	0	no suppression	#N/A	#N/A
TSQ658	YER093C	TSC11	tsc11-1	DBVPG1373	XII	-0.176	ORM2	YLR350W	0.75	confirmed	genetic suppression	LOF
TSQ811	YER093C	TSC11	tsc11-5	DBVPG1373	XII	-0.266	ORM2	YLR350W	0.75	confirmed	genetic suppression	LOF
