## Supplementary material for "Diverse natural variants suppress mutations in hundreds of essential genes": Data S8

### Sheet: ReadMe
Data S8. Yeast strains and plasmids
This file lists all yeast strains and plasmids used in this study, and the source and/or lab from which they can be obtained.

### Sheet: YeastStrains
StrainID	Corresponding Fig.	Class	Parental strain	Background	Genotype	Plasmid	Source	Available from
BY4741	#N/A	Lab strain	#N/A	S288C	MATa his3∆1 leu2∆0 ura3∆0 met15∆0	#N/A	Euroscarf	Euroscarf
DMA1	#N/A	Lab strain	BY4741	S288C	MATa his3∆:kanMX4 leu2∆0 ura3∆0 met15∆0	#N/A	Euroscarf	Euroscarf
DMA809	#N/A	Lab strain	BY4741	S288C	MATa ho∆:kanMX4 his3∆1 leu2∆0 ura3∆0 met15∆0	#N/A	Euroscarf	Euroscarf
Y8835	Fig. S5	Lab strain	#N/A	S288C	MATα ura3∆::natMX4 can1∆::STE2pr-SpHIS5 lyp1∆0 his3∆1 leu2∆0 met15∆0	#N/A	Costanzo et al, 2010	Van Leeuwen lab
SN851	#N/A	Lab strain	#N/A	S288C	MATα ho∆::natMX4 can1∆::STE2pr-SpHIS5 lyp1∆0 his3∆1 leu2∆0 ura3∆0 met15∆0	#N/A	Costanzo et al, 2010	Van Leeuwen lab
YWORLD201	#N/A	Wild strain	#N/A	L-1374	MATa ho∆::hphMX6 ura3∆::kanMX4	#N/A	Cubillos et al., 2009	Liti lab
YWORLD207	#N/A	Wild strain	#N/A	UWOPS87-2421	MATa ho∆::hphMX6 ura3∆::kanMX4	#N/A	Cubillos et al., 2009	Liti lab
YWORLD195	#N/A	Wild strain	#N/A	BC187	MATa ho∆::hphMX6 ura3∆::kanMX4	#N/A	Cubillos et al., 2009	Liti lab
YWORLD199	#N/A	Wild strain	#N/A	DBVPG1106	MATa ho∆::hphMX6 ura3∆::kanMX4	#N/A	Cubillos et al., 2009	Liti lab
YWORLD219	#N/A	Wild strain	#N/A	DBVPG1373	MATa ho∆::hphMX6 ura3∆::kanMX4	#N/A	Cubillos et al., 2009	Liti lab
YWORLD203	#N/A	Wild strain	#N/A	NCYC110	MATa ho∆::hphMX6 ura3∆::kanMX4	#N/A	Cubillos et al., 2009	Liti lab
YWORLD215	#N/A	Wild strain	#N/A	YJM978	MATa ho∆::hphMX6 ura3∆::kanMX4	#N/A	Cubillos et al., 2009	Liti lab
YWORLD213	#N/A	Wild strain	#N/A	273614N	MATa ho∆::hphMX6 ura3∆::kanMX4	#N/A	Cubillos et al., 2009	Liti lab
YWORLD217	#N/A	Wild strain	#N/A	YJM975	MATa ho∆::hphMX6 ura3∆::kanMX4	#N/A	Cubillos et al., 2009	Liti lab
YWORLD216	#N/A	Wild strain	#N/A	YJM981	MATa ho∆::hphMX6 ura3∆::kanMX4	#N/A	Cubillos et al., 2009	Liti lab
Y14273	#N/A	Wild strain	YWORLD201	L-1374	MATa ho∆::hphMX6 ura3∆::kanMX4 leu2∆0 his3∆1	#N/A	This study	Van Leeuwen lab
Y14274	#N/A	Wild strain	YWORLD207	UWOPS87-2421	MATa ho∆::hphMX6 ura3∆::kanMX4 leu2∆0 his3∆1	#N/A	This study	Van Leeuwen lab
Y14275	#N/A	Wild strain	YWORLD195	BC187	MATa ho∆::hphMX6 ura3∆::kanMX4 leu2∆0 his3∆1	#N/A	This study	Van Leeuwen lab
Y14276	#N/A	Wild strain	YWORLD199	DBVPG1106	MATa ho∆::hphMX6 ura3∆::kanMX4 leu2∆0 his3∆1	#N/A	This study	Van Leeuwen lab
Y14277	#N/A	Wild strain	YWORLD219	DBVPG1373	MATa ho∆::hphMX6 ura3∆::kanMX4 leu2∆0 his3∆1	#N/A	This study	Van Leeuwen lab
Y14278	#N/A	Wild strain	YWORLD203	NCYC110	MATa ho∆::hphMX6 ura3∆::kanMX4 leu2∆0 his3∆1	#N/A	This study	Van Leeuwen lab
Y14279	#N/A	Wild strain	YWORLD215	YJM978	MATa ho∆::hphMX6 ura3∆::kanMX4 leu2∆0 his3∆1	#N/A	This study	Van Leeuwen lab
Y14280	#N/A	Wild strain	YWORLD213	273614N	MATa ho∆::hphMX6 ura3∆::kanMX4 leu2∆0 his3∆1	#N/A	This study	Van Leeuwen lab
Y14281	#N/A	Wild strain	YWORLD217	YJM975	MATa ho∆::hphMX6 ura3∆::kanMX4 leu2∆0 his3∆1	#N/A	This study	Van Leeuwen lab
Y14282	#N/A	Wild strain	YWORLD216	YJM981	MATa ho∆::hphMX6 ura3∆::kanMX4 leu2∆0 his3∆1	#N/A	This study	Van Leeuwen lab
TSQ160	Fig. S5	TS mutant	#N/A	S288C	MATα dbf2-3::natMX4 can1∆::STE2pr-SpHIS5 lyp1∆::STE3pr-LEU2 his3∆1 leu2∆0 ura3∆0 met15∆0	#N/A	Costanzo et al., 2016	Van Leeuwen lab
TSQ200	Fig. S5	TS mutant	#N/A	S288C	MATα gab1-1::natMX4 can1∆::STE2pr-SpHIS5 lyp1∆::STE3pr-LEU2 his3∆1 leu2∆0 ura3∆0 met15∆0	#N/A	Costanzo et al., 2016	Van Leeuwen lab
TSQ464	Fig. S5	TS mutant	#N/A	S288C	MATα rsp5-sm1::natMX4 can1∆::STE2pr-SpHIS5 lyp1∆::STE3pr-LEU2 his3∆1 leu2∆0 ura3∆0 met15∆0	#N/A	Costanzo et al., 2016	Van Leeuwen lab
TSQ521	Fig. 4, S5	TS mutant	#N/A	S288C	MATα rpn11-8::natMX4 can1∆::STE2pr-SpHIS5 lyp1∆::STE3pr-LEU2 his3∆1 leu2∆0 ura3∆0 met15∆0	#N/A	Costanzo et al., 2016	Van Leeuwen lab
TSQ534	Fig. S5	TS mutant	#N/A	S288C	MATα rpn11-14::natMX4 can1∆::STE2pr-SpHIS5 lyp1∆::STE3pr-LEU2 his3∆1 leu2∆0 ura3∆0 met15∆0	#N/A	Costanzo et al., 2016	Van Leeuwen lab
TSQ658	Fig. S5	TS mutant	#N/A	S288C	MATα tsc11-1::natMX4 can1∆::STE2pr-SpHIS5 lyp1∆::STE3pr-LEU2 his3∆1 leu2∆0 ura3∆0 met15∆0	#N/A	Costanzo et al., 2016	Van Leeuwen lab
TSQ739	Fig. S5	TS mutant	#N/A	S288C	MATα med7-163::natMX4 can1∆::STE2pr-SpHIS5 lyp1∆::STE3pr-LEU2 his3∆1 leu2∆0 ura3∆0 met15∆0	#N/A	Costanzo et al., 2016	Van Leeuwen lab
TSQ811	Fig. S5	TS mutant	#N/A	S288C	MATα tsc11-5::natMX4 can1∆::STE2pr-SpHIS5 lyp1∆::STE3pr-LEU2 his3∆1 leu2∆0 ura3∆0 met15∆0	#N/A	Costanzo et al., 2016	Van Leeuwen lab
TSQ986	Fig. S2	TS mutant	#N/A	S288C	MATα dim1-2::natMX4 can1∆::STE2pr-SpHIS5 lyp1∆::STE3pr-LEU2 his3∆1 leu2∆0 ura3∆0 met15∆0	#N/A	Costanzo et al., 2016	Van Leeuwen lab
TSQ997	Fig. S5	TS mutant	#N/A	S288C	MATα nse3-ts4::natMX4 can1∆::STE2pr-Sp_his5 lyp1∆::STE3pr-LEU2 his3∆1 leu2∆0 ura3∆0 met15∆0	#N/A	Costanzo et al., 2016	Van Leeuwen lab
TSQ1165	Fig. S5	TS mutant	#N/A	S288C	MATα med7-141::natMX4 can1∆::STE2pr-SpHIS5 lyp1∆::STE3pr-LEU2 his3∆1 leu2∆0 ura3∆0 met15∆0	#N/A	Costanzo et al., 2016	Van Leeuwen lab
TSQ1253	Fig. S5	TS mutant	#N/A	S288C	MATα gpi13-5::natMX4 can1∆::STE2pr-SpHIS5 lyp1∆::STE3pr-LEU2 his3∆1 leu2∆0 ura3∆0 met15∆0	#N/A	Costanzo et al., 2016	Van Leeuwen lab
TSQ1254	Fig. S5	TS mutant	#N/A	S288C	MATα gab1-2::natMX4 can1∆::STE2pr-SpHIS5 lyp1∆::STE3pr-LEU2 his3∆1 leu2∆0 ura3∆0 met15∆0	#N/A	Costanzo et al., 2016	Van Leeuwen lab
TSQ2884x	Fig. S5	TS mutant	#N/A	S288C	MATα tfg1-ts::natMX4 can1∆::STE2pr-SpHIS5 lyp1∆0 his3∆1 leu2∆0 ura3∆0 met15∆0	#N/A	Costanzo et al., 2016	Van Leeuwen lab
AS002	#N/A	Allele swapped strain	#N/A	S288C	MATa ALG1-UWOPS872421 his3∆1 leu2∆0 ura3∆0	#N/A	This study	Van Leeuwen lab
AS003	#N/A	Allele swapped strain	#N/A	S288C	MATa CHO2-UWOPS872421 his3∆1 leu2∆0 ura3∆0	#N/A	This study	Van Leeuwen lab
AS004	#N/A	Allele swapped strain	#N/A	S288C	MATa CHO2-UWOPS872421 his3∆1 leu2∆0 ura3∆0	#N/A	This study	Van Leeuwen lab
AS005	#N/A	Allele swapped strain	#N/A	S288C	MATa ECM33-BC187 his3∆1 leu2∆0 ura3∆0	#N/A	This study	Van Leeuwen lab
AS006	#N/A	Allele swapped strain	#N/A	S288C	MATa ECM33-BC187 his3∆1 leu2∆0 ura3∆0	#N/A	This study	Van Leeuwen lab
AS008	#N/A	Allele swapped strain	#N/A	S288C	MATa ERV46-BC187 his3∆1 leu2∆0 ura3∆0	#N/A	This study	Van Leeuwen lab
AS009	#N/A	Allele swapped strain	#N/A	S288C	MATa GPI8-BC187 his3∆1 leu2∆0 ura3∆0	#N/A	This study	Van Leeuwen lab
AS010	#N/A	Allele swapped strain	#N/A	S288C	MATa GPI8-BC187 his3∆1 leu2∆0 ura3∆0	#N/A	This study	Van Leeuwen lab
AS011	#N/A	Allele swapped strain	#N/A	S288C	MATa MKT1-UWOPS872421 his3∆1 leu2∆0 ura3∆0	#N/A	This study	Van Leeuwen lab
AS012	Fig. 5, S6	Allele swapped strain	#N/A	S288C	MATa NSE1-UWOPS872421 his3∆1 leu2∆0 ura3∆0	#N/A	This study	Van Leeuwen lab
AS015	#N/A	Allele swapped strain	#N/A	S288C	MATa ORM2-DBVPG1373 his3∆1 leu2∆0 ura3∆0	#N/A	This study	Van Leeuwen lab
AS016	#N/A	Allele swapped strain	#N/A	S288C	MATa ECM33-YJM975 his3∆1 leu2∆0 ura3∆0	#N/A	This study	Van Leeuwen lab
AS017	#N/A	Allele swapped strain	#N/A	S288C	MATa ECM33-YJM975 his3∆1 leu2∆0 ura3∆0	#N/A	This study	Van Leeuwen lab
AS018	#N/A	Allele swapped strain	#N/A	S288C	MATa GPI8-YJM975 his3∆1 leu2∆0 ura3∆0	#N/A	This study	Van Leeuwen lab
AS019	#N/A	Allele swapped strain	#N/A	S288C	MATa GPI8-YJM975 his3∆1 leu2∆0 ura3∆0	#N/A	This study	Van Leeuwen lab
AS020	#N/A	Allele swapped strain	#N/A	S288C	MATa RPN8-UWOPS872421 his3∆1 leu2∆0 ura3∆0	#N/A	This study	Van Leeuwen lab
AS022	#N/A	Allele swapped strain	#N/A	S288C	MATa RPT4-UWOPS872421 his3∆1 leu2∆0 ura3∆0	#N/A	This study	Van Leeuwen lab
AS023	#N/A	Allele swapped strain	#N/A	S288C	MATa RPT4-UWOPS872421 his3∆1 leu2∆0 ura3∆0	#N/A	This study	Van Leeuwen lab
AS025	#N/A	Allele swapped strain	#N/A	S288C	MATa TCB2-UWOPS872421 his3∆1 leu2∆0 ura3∆0	#N/A	This study	Van Leeuwen lab
AS026	#N/A	Allele swapped strain	#N/A	S288C	MATa TFC6-YJM978 his3∆1 leu2∆0 ura3∆0	#N/A	This study	Van Leeuwen lab
AS029	#N/A	Allele swapped strain	#N/A	S288C	MATa PFF1-BC187 his3∆1 leu2∆0 ura3∆0	#N/A	This study	Van Leeuwen lab
AS034	#N/A	Allele swapped strain	#N/A	S288C	MATa PFF1-YJM975 his3∆1 leu2∆0 ura3∆0	#N/A	This study	Van Leeuwen lab
AS035	#N/A	Allele swapped strain	#N/A	S288C	MATa PFF1-YJM975 his3∆1 leu2∆0 ura3∆0	#N/A	This study	Van Leeuwen lab
AS037	#N/A	Allele swapped strain	#N/A	S288C	MATa MKT1-YJM978 his3∆1 leu2∆0 ura3∆0	#N/A	This study	Van Leeuwen lab
AS038	#N/A	Allele swapped strain	#N/A	S288C	MATa MKT1-YJM975 his3∆1 leu2∆0 ura3∆0	#N/A	This study	Van Leeuwen lab
AS039	#N/A	Allele swapped strain	#N/A	S288C	MATa MKT1-YJM975 his3∆1 leu2∆0 ura3∆0	#N/A	This study	Van Leeuwen lab
AS098	#N/A	Allele swapped strain	#N/A	S288C	MATa RCK2-BC187 his3∆1 leu2∆0 ura3∆0	#N/A	This study	Van Leeuwen lab
AS099	#N/A	Allele swapped strain	#N/A	S288C	MATa RCK2-BC187 his3∆1 leu2∆0 ura3∆0	#N/A	This study	Van Leeuwen lab
AS100	#N/A	Allele swapped strain	#N/A	S288C	MATa SEC18-BC187 his3∆1 leu2∆0 ura3∆0	#N/A	This study	Van Leeuwen lab
AS102	#N/A	Allele swapped strain	#N/A	S288C	MATa GSC2-DBVPG1373 his3∆1 leu2∆0 ura3∆0	#N/A	This study	Van Leeuwen lab
AS103	#N/A	Allele swapped strain	#N/A	S288C	MATa GSC2-DBVPG1373 his3∆1 leu2∆0 ura3∆0	#N/A	This study	Van Leeuwen lab
AS115	#N/A	Allele swapped strain	#N/A	S288C	MATa CDC55-L1374 his3∆1 leu2∆0 ura3∆0	#N/A	This study	Van Leeuwen lab
AS116	#N/A	Allele swapped strain	#N/A	S288C	MATa CDC55-L1374 lyp1∆0 his3∆1 leu2∆0 ura3∆0	#N/A	This study	Van Leeuwen lab
AS117	#N/A	Allele swapped strain	#N/A	S288C	MATa MKT1-YJM981 his3∆1 leu2∆0 ura3∆0	#N/A	This study	Van Leeuwen lab
AS040	Fig. S5	Allele swapped strain	TSQ2884x	S288C	MATa tfg1-ts::natMX4 MKT1-YJM978 can1∆::STE2pr-SpHIS5 lyp1∆0 his3∆1 leu2∆0 ura3∆0	#N/A	This study	Van Leeuwen lab
AS041	Fig. S5	Allele swapped strain	TSQ2884x	S288C	MATα tfg1-ts::natMX4 MKT1-YJM978 lyp1∆0 his3∆1 leu2∆0 ura3∆0	#N/A	This study	Van Leeuwen lab
AS042	Fig. S5	Allele swapped strain	TSQ2884x	S288C	MATa tfg1-ts::natMX4 MKT1-YJM975 can1∆::STE2pr-SpHIS5 his3∆1 leu2∆0 ura3∆0	#N/A	This study	Van Leeuwen lab
AS043	Fig. S5	Allele swapped strain	TSQ2884x	S288C	MATa tfg1-ts::natMX4 MKT1-YJM975 can1∆::STE2pr-SpHIS5 his3∆1 leu2∆0 ura3∆0	#N/A	This study	Van Leeuwen lab
AS044	Fig. S5	Allele swapped strain	TSQ521	S288C	MATa rpn11-8::natMX4 RPN8-UWOPS872421 can1∆::STE2pr-SpHIS5 his3∆1 leu2∆0 ura3∆0	#N/A	This study	Van Leeuwen lab
AS045	Fig. S5	Allele swapped strain	TSQ521	S288C	MATa rpn11-8::natMX4 RPN8-UWOPS872421 can1∆::STE2pr-SpHIS5 his3∆1 leu2∆0 ura3∆0	#N/A	This study	Van Leeuwen lab
AS046	Fig. S5	Allele swapped strain	TSQ1253	S288C	MATα gpi13-5::natMX4 TCB2-UWOPS872421 can1∆::STE2pr-SpHIS5 his3∆1 leu2∆0 ura3∆0	#N/A	This study	Van Leeuwen lab
AS047	Fig. S5	Allele swapped strain	TSQ1253	S288C	MATa gpi13-5::natMX4 TCB2-UWOPS872421 his3∆1 leu2∆0 ura3∆0	#N/A	This study	Van Leeuwen lab
AS049	Fig. S5	Allele swapped strain	TSQ1165	S288C	MATa med7-141::natMX4 MKT1-UWOPS872421 can1∆::STE2pr-SpHIS5 his3∆1 leu2∆0 ura3∆0	#N/A	This study	Van Leeuwen lab
AS050	Fig. S5	Allele swapped strain	TSQ1165	S288C	MATα med7-141::natMX4 MKT1-UWOPS872421 can1∆::STE2pr-SpHIS5 his3∆1 leu2∆0 ura3∆0	#N/A	This study	Van Leeuwen lab
AS051	Fig. S5	Allele swapped strain	TSQ1253	S288C	MATα gpi13-5::natMX4 ALG1-UWOPS872421 can1∆::STE2pr-SpHIS5 his3∆1 leu2∆0 ura3∆0	#N/A	This study	Van Leeuwen lab
AS052	Fig. S5	Allele swapped strain	TSQ1253	S288C	MATa gpi13-5::natMX4 CHO2-UWOPS872421 his3∆1 leu2∆0 ura3∆0	#N/A	This study	Van Leeuwen lab
AS053	Fig. S5	Allele swapped strain	TSQ1253	S288C	MATa gpi13-5::natMX4 CHO2-UWOPS872421 can1∆::STE2pr-SpHIS5 his3∆1 leu2∆0 ura3∆0	#N/A	This study	Van Leeuwen lab
AS054	Fig. S5	Allele swapped strain	TSQ1253	S288C	MATa gpi13-5::natMX4 MKT1-UWOPS872421 can1∆::STE2pr-SpHIS5 his3∆1 leu2∆0 ura3∆0	#N/A	This study	Van Leeuwen lab
AS055	Fig. S5	Allele swapped strain	TSQ1253	S288C	MATα gpi13-5::natMX4 MKT1-UWOPS872421 lyp1∆0 his3∆1 leu2∆0 ura3∆0	#N/A	This study	Van Leeuwen lab
AS058	Fig. S5	Allele swapped strain	TSQ1254	S288C	MATα gab1-2::natMX4 ECM33-BC187 can1∆::STE2pr-SpHIS5 lyp1∆0 his3∆1 leu2∆0 ura3∆0	#N/A	This study	Van Leeuwen lab
AS059	Fig. S5	Allele swapped strain	TSQ1254	S288C	MATα gab1-2::natMX4 ECM33-YJM975 lyp1∆0 his3∆1 leu2∆0 ura3∆0	#N/A	This study	Van Leeuwen lab
AS060	Fig. S5	Allele swapped strain	TSQ1254	S288C	MATa gab1-2::natMX4 GPI8-BC187 lyp1∆0 his3∆1 leu2∆0 ura3∆0	#N/A	This study	Van Leeuwen lab
AS061	Fig. S5	Allele swapped strain	TSQ1254	S288C	MATα gab1-2::natMX4 GPI8-BC187 can1∆::STE2pr-SpHIS5 lyp1∆0 his3∆1 leu2∆0 ura3∆0	#N/A	This study	Van Leeuwen lab
AS062	Fig. S5	Allele swapped strain	TSQ1254	S288C	MATa gab1-2::natMX4 GPI8-YJM975 can1∆::STE2pr-SpHIS5 lyp1∆0 his3∆1 leu2∆0 ura3∆0	#N/A	This study	Van Leeuwen lab
AS063	Fig. S5	Allele swapped strain	TSQ1254	S288C	MATα gab1-2::natMX4 GPI8-YJM975 can1∆::STE2pr-SpHIS5 lyp1∆0 his3∆1 leu2∆0 ura3∆0	#N/A	This study	Van Leeuwen lab
AS064	Fig. S5	Allele swapped strain	TSQ1254	S288C	MATα gab1-2::natMX4 PFF1-BC187 can1∆::STE2pr-SpHIS5 his3∆1 leu2∆0 ura3∆0	#N/A	This study	Van Leeuwen lab
AS065	Fig. S5	Allele swapped strain	TSQ1254	S288C	MATα gab1-2::natMX4 PFF1-BC187 his3∆1 leu2∆0 ura3∆0	#N/A	This study	Van Leeuwen lab
AS066	Fig. S5	Allele swapped strain	TSQ1254	S288C	MATa gab1-2::natMX4 PFF1-YJM975 can1∆::STE2pr-SpHIS5 lyp1∆0 his3∆1 leu2∆0 ura3∆0	#N/A	This study	Van Leeuwen lab
AS067	Fig. S5	Allele swapped strain	TSQ200	S288C	MATa gab1-1::natMX4 ECM33-BC187 can1∆::STE2pr-SpHIS5 his3∆1 leu2∆0 ura3∆0	#N/A	This study	Van Leeuwen lab
AS068	Fig. S5	Allele swapped strain	TSQ200	S288C	MATα gab1-1::natMX4 ECM33-BC187 lyp1∆::STE3pr-LEU2 his3∆1 leu2∆0 ura3∆0	#N/A	This study	Van Leeuwen lab
AS069	Fig. S5	Allele swapped strain	TSQ200	S288C	MATα gab1-1::natMX4 ECM33-YJM975 lyp1∆::STE3pr-LEU2 his3∆1 leu2∆0 ura3∆0	#N/A	This study	Van Leeuwen lab
AS070	Fig. S5	Allele swapped strain	TSQ200	S288C	MATa gab1-1::natMX4 ECM33-YJM975 can1∆::STE2pr-SpHIS5 his3∆1 leu2∆0 ura3∆0	#N/A	This study	Van Leeuwen lab
AS071	Fig. S5	Allele swapped strain	TSQ200	S288C	MATα gab1-1::natMX4 GPI8-BC187 can1∆::STE2pr-SpHIS5 lyp1∆::STE3pr-LEU2 his3∆1 leu2∆0 ura3∆0	#N/A	This study	Van Leeuwen lab
AS072	Fig. S5	Allele swapped strain	TSQ200	S288C	MATa gab1-1::natMX4 GPI8-BC187 lyp1∆::STE3pr-LEU2 his3∆1 leu2∆0 ura3∆0	#N/A	This study	Van Leeuwen lab
AS073	Fig. S5	Allele swapped strain	TSQ200	S288C	MATα gab1-1::natMX4 GPI8-YJM975 can1∆::STE2pr-SpHIS5 his3∆1 leu2∆0 ura3∆0	#N/A	This study	Van Leeuwen lab
AS074	Fig. S5	Allele swapped strain	TSQ200	S288C	MATa gab1-1::natMX4 GPI8-YJM975 can1∆::STE2pr-SpHIS5 lyp1∆::STE3pr-LEU2 his3∆1 leu2∆0 ura3∆0	#N/A	This study	Van Leeuwen lab
AS075	Fig. S5	Allele swapped strain	TSQ200	S288C	MATa gab1-1::natMX4 PFF1-BC187 his3∆1 leu2∆0 ura3∆0	#N/A	This study	Van Leeuwen lab
AS076	Fig. S5	Allele swapped strain	TSQ200	S288C	MATα gab1-1::natMX4 PFF1-BC187 can1∆::STE2pr-SpHIS5 his3∆1 leu2∆0 ura3∆0	#N/A	This study	Van Leeuwen lab
AS077	Fig. S5	Allele swapped strain	TSQ200	S288C	MATα gab1-1::natMX4 PFF1-YJM975 his3∆1 leu2∆0 ura3∆0	#N/A	This study	Van Leeuwen lab
AS078	Fig. S5	Allele swapped strain	TSQ2884x	S288C	MATα tfg1-ts::natMX4 TFC6-YJM978 lyp1∆0 his3∆1 leu2∆0 ura3∆0	#N/A	This study	Van Leeuwen lab
AS079	Fig. S5	Allele swapped strain	TSQ2884x	S288C	MATa tfg1-ts::natMX4 TFC6-YJM978 lyp1∆0 his3∆1 leu2∆0 ura3∆0	#N/A	This study	Van Leeuwen lab
AS081	Fig. S5	Allele swapped strain	TSQ464	S288C	MATa rsp5-sm1::natMX4 ERV46-BC187 his3∆1 leu2∆0 ura3∆0	#N/A	This study	Van Leeuwen lab
AS082	Fig. S5	Allele swapped strain	TSQ521	S288C	MATa rpn11-8::natMX4 MKT1-UWOPS872421 can1∆::STE2pr-SpHIS5 his3∆1 leu2∆0 ura3∆0	#N/A	This study	Van Leeuwen lab
AS083	Fig. S5	Allele swapped strain	TSQ521	S288C	MATa rpn11-8::natMX4 MKT1-UWOPS872421 can1∆::STE2pr-SpHIS5 his3∆1 leu2∆0 ura3∆0	#N/A	This study	Van Leeuwen lab
AS084	Fig. S5	Allele swapped strain	TSQ521	S288C	MATa rpn11-8::natMX4 RPT4-UWOPS872421 can1∆::STE2pr-SpHIS5 his3∆1 leu2∆0 ura3∆0	#N/A	This study	Van Leeuwen lab
AS085	Fig. S5	Allele swapped strain	TSQ521	S288C	MATa rpn11-8::natMX4 RPT4-UWOPS872421 his3∆1 leu2∆0 ura3∆0	#N/A	This study	Van Leeuwen lab
AS086	Fig. S5	Allele swapped strain	TSQ534	S288C	MATa rpn11-14::natMX4 MKT1-UWOPS872421 his3∆1 leu2∆0 ura3∆0	#N/A	This study	Van Leeuwen lab
AS087	Fig. S5	Allele swapped strain	TSQ534	S288C	MATα rpn11-14::natMX4 MKT1-UWOPS872421 can1∆::STE2pr-SpHIS5 lyp1∆::STE3pr-LEU2 his3∆1 leu2∆0 ura3∆0	#N/A	This study	Van Leeuwen lab
AS088	Fig. S5	Allele swapped strain	TSQ534	S288C	MATα rpn11-14::natMX4 RPN8-UWOPS872421 can1∆::STE2pr-SpHIS5 his3∆1 leu2∆0 ura3∆0	#N/A	This study	Van Leeuwen lab
AS089	Fig. S5	Allele swapped strain	TSQ534	S288C	MATa rpn11-14::natMX4 RPN8-UWOPS872421 can1∆::STE2pr-SpHIS5 his3∆1 leu2∆0 ura3∆0	#N/A	This study	Van Leeuwen lab
AS090	Fig. S5	Allele swapped strain	TSQ534	S288C	MATα rpn11-14::natMX4 RPT4-UWOPS872421 can1∆::STE2pr-SpHIS5 lyp1∆::STE3pr-LEU2 his3∆1 leu2∆0 ura3∆0	#N/A	This study	Van Leeuwen lab
AS091	Fig. S5	Allele swapped strain	TSQ534	S288C	MATα rpn11-14::natMX4 RPT4-UWOPS872421 can1∆::STE2pr-SpHIS5 lyp1∆::STE3pr-LEU2 his3∆1 leu2∆0 ura3∆0	#N/A	This study	Van Leeuwen lab
AS092	Fig. S5	Allele swapped strain	TSQ658	S288C	MATa tsc11-1::natMX4 ORM2-DBVPG1373 can1∆::STE2pr-SpHIS5 lyp1∆::STE3pr-LEU2 his3∆1 leu2∆0 ura3∆0	#N/A	This study	Van Leeuwen lab
AS093	Fig. S5	Allele swapped strain	TSQ811	S288C	MATa tsc11-5::natMX4 ORM2-DBVPG1373 lyp1∆::STE3pr-LEU2 his3∆1 leu2∆0 ura3∆0	#N/A	This study	Van Leeuwen lab
AS094	Fig. S5	Allele swapped strain	TSQ811	S288C	MATα tsc11-5::natMX4 ORM2-DBVPG1373 can1∆::STE2pr-SpHIS5 lyp1∆::STE3pr-LEU2 his3∆1 leu2∆0 ura3∆0	#N/A	This study	Van Leeuwen lab
AS095	Fig. S5	Allele swapped strain	TSQ997	S288C	MATα nse3-ts4::natMX4 NSE1-UWOPS872421 can1∆::STE2pr-SpHIS5 lyp1∆::STE3pr-LEU2 his3∆1 leu2∆0 ura3∆0	#N/A	This study	Van Leeuwen lab
AS119	Fig. S5	Allele swapped strain	TSQ739	S288C	MATα med7-163::natMX4 MKT1-YJM981 can1∆::STE2pr-SpHIS5 his3∆1 leu2∆0 ura3∆0	#N/A	This study	Van Leeuwen lab
AS125	Fig. S5	Allele swapped strain	TSQ811	S288C	MATα tsc11-5::natMX4 GSC2-DBVPG1373 lyp1∆::STE3pr-LEU2 his3∆1 leu2∆0 ura3∆0	#N/A	This study	Van Leeuwen lab
AS126	Fig. S5	Allele swapped strain	TSQ464	S288C	MATa rsp5-sm1::natMX4 RCK2-BC187 can1∆::STE2pr-SpHIS5 lyp1∆::STE3pr-LEU2 his3∆1 leu2∆0 ura3∆0	#N/A	This study	Van Leeuwen lab
AS127	Fig. S5	Allele swapped strain	TSQ464	S288C	MATa rsp5-sm1::natMX4 RCK2-BC187 his3∆1 leu2∆0 ura3∆0	#N/A	This study	Van Leeuwen lab
AS128	Fig. S5	Allele swapped strain	TSQ1254	S288C	MATa gab1-2::natMX4 SEC18-BC187 lyp1∆0 his3∆1 leu2∆0 ura3∆0	#N/A	This study	Van Leeuwen lab
AS129	Fig. S5	Allele swapped strain	TSQ200	S288C	MATa gab1-1::natMX4 SEC18-BC187 can1∆::STE2pr-SpHIS5 his3∆1 leu2∆0 ura3∆0	#N/A	This study	Van Leeuwen lab
AS143	Fig. S5	Allele swapped strain	TSQ160	S288C	MATα dbf2-3::natMX4 CDC55-L1374 his3∆1 leu2∆0 ura3∆0	#N/A	This study	Van Leeuwen lab
AS144	Fig. S5	Allele swapped strain	TSQ160	S288C	MATa dbf2-3::natMX4 CDC55-L1374 can1∆::STE2pr-SpHIS5 lyp1∆0 his3∆1 leu2∆0 ura3∆0	#N/A	This study	Van Leeuwen lab
TSP3876	Fig. 5, S6	TS mutant	#N/A	S288C	MATa nse3∆::natR_kanR(Cterm) his3∆1 leu2∆0 ura3∆0	p7414_nse3-ts4	Van Leeuwen et al., 2020	Van Leeuwen lab
TSP3960	Fig. 5, S6	TS mutant	#N/A	S288C	MATa nse4∆::natR_kanR(Cterm) his3∆1 leu2∆0 ura3∆0	p7414_nse4-ts4	Van Leeuwen et al., 2020	Van Leeuwen lab
TSP3918	Fig. 5, S6	TS mutant	#N/A	S288C	MATa nse5∆::natR_kanR(Cterm) his3∆1 leu2∆0 ura3∆0	p7414_nse5-ts3	Van Leeuwen et al., 2020	Van Leeuwen lab
TSP3381	Fig. 5, S6	TS mutant	#N/A	S288C	MATa smc5∆::natR_kanR(Cterm) his3∆1 leu2∆0 ura3∆0	p7414_smc5-6	Van Leeuwen et al., 2020	Van Leeuwen lab
TSP3577	Fig. 5, S6	TS mutant	#N/A	S288C	MATa smc6∆::natR_kanR(Cterm) his3∆1 leu2∆0 ura3∆0	p7414_smc6-9	Van Leeuwen et al., 2020	Van Leeuwen lab
LY00114	Fig. 5, S6	Allele swapped strain	TSP3876	S288C	MATα nse3∆::natR_kanR(Cterm) NSE1-UWOPS872421 his3∆1 leu2∆0 ura3∆0	p7414_nse3-ts4	This study	Van Leeuwen lab
LY00115	Fig. 5, S6	Allele swapped strain	TSP3876	S288C	MATa nse3∆::natR_kanR(Cterm) NSE1-UWOPS872421 his3∆1 leu2∆0 ura3∆0	p7414_nse3-ts4	This study	Van Leeuwen lab
LY00116	Fig. 5, S6	Allele swapped strain	TSP3960	S288C	MATa nse4∆::natR_kanR(Cterm) NSE1-UWOPS872421 his3∆1 leu2∆0 ura3∆0	p7414_nse4-ts4	This study	Van Leeuwen lab
LY00117	Fig. 5, S6	Allele swapped strain	TSP3960	S288C	MATa nse4∆::natR_kanR(Cterm) NSE1-UWOPS872421 his3∆1 leu2∆0 ura3∆0	p7414_nse4-ts4	This study	Van Leeuwen lab
LY00118	Fig. 5, S6	Allele swapped strain	TSP3918	S288C	MATα nse5∆::natR_kanR(Cterm) NSE1-UWOPS872421 his3∆1 leu2∆0 ura3∆0	p7414_nse5-ts3	This study	Van Leeuwen lab
LY00119	Fig. 5, S6	Allele swapped strain	TSP3918	S288C	MATa nse5∆::natR_kanR(Cterm) NSE1-UWOPS872421 his3∆1 leu2∆0 ura3∆0	p7414_nse5-ts3	This study	Van Leeuwen lab
LY00121	Fig. 5, S6	Allele swapped strain	TSP3381	S288C	MATα smc5∆::natR_kanR(Cterm) NSE1-UWOPS872421 his3∆1 leu2∆0 ura3∆0	p7414_smc5-6	This study	Van Leeuwen lab
LY00122	Fig. 5, S6	Allele swapped strain	TSP3577	S288C	MATα smc6∆::natR_kanR(Cterm) NSE1-UWOPS872421 his3∆1 leu2∆0 ura3∆0	p7414_smc6-9	This study	Van Leeuwen lab
LY00123	Fig. 5, S6	Allele swapped strain	TSP3577	S288C	MATa smc6∆::natR_kanR(Cterm) NSE1-UWOPS872421 his3∆1 leu2∆0 ura3∆0	p7414_smc6-9	This study	Van Leeuwen lab
LY00163	Fig. 5, S6	Other strain	LY00160	S288C	MATα SMC6-3xFLAG_HIS3MX6 his3∆1 leu2∆0 ura3∆0	#N/A	This study	Van Leeuwen lab
LY00164	Fig. 5, S6	Other strain	LY00160	S288C	MATa SMC6-3xFLAG_HIS3MX6 his3∆1 leu2∆0 ura3∆0	#N/A	This study	Van Leeuwen lab
LY00160	Fig. 5, S6	Other strain	AS012	S288C	MATa SMC6-3xFLAG_HIS3MX6 NSE1-UWOPS872421 his3∆1 leu2∆0 ura3∆0	#N/A	This study	Van Leeuwen lab
LY00165	Fig. 5, S6	Other strain	LY00160	S288C	MATα SMC6-3xFLAG_HIS3MX6 NSE1-UWOPS872421 his3∆1 leu2∆0 ura3∆0	#N/A	This study	Van Leeuwen lab
LY00192	Fig. 5, S6	Other strain	TSP3876	S288C	MATα SMC6-3xFLAG_HIS3MX6 nse3∆::natR_kanR(Cterm) his3∆1 leu2∆0 ura3∆0	p7414_nse3-ts4	This study	Van Leeuwen lab
LY00193	Fig. 5, S6	Other strain	TSP3876	S288C	MATa SMC6-3xFLAG_HIS3MX6 nse3∆::natR_kanR(Cterm) his3∆1 leu2∆0 ura3∆0	p7414_nse3-ts4	This study	Van Leeuwen lab
LY00194	Fig. 5, S6	Other strain	TSP3960	S288C	MATα SMC6-3xFLAG_HIS3MX6 nse4∆::natR_kanR(Cterm) his3∆1 leu2∆0 ura3∆0	p7414_nse4-ts4	This study	Van Leeuwen lab
LY00195	Fig. 5, S6	Other strain	TSP3960	S288C	MATa SMC6-3xFLAG_HIS3MX6 nse4∆::natR_kanR(Cterm) his3∆1 leu2∆0 ura3∆0	p7414_nse4-ts4	This study	Van Leeuwen lab
LY00196	Fig. 5, S6	Other strain	LY00115	S288C	MATα SMC6-3xFLAG_HIS3MX6 nse3∆::natR_kanR(Cterm) NSE1-UWOPS872421 his3∆1 leu2∆0 ura3∆0	p7414_nse3-ts4	This study	Van Leeuwen lab
LY00197	Fig. 5, S6	Other strain	LY00115	S288C	MATa SMC6-3xFLAG_HIS3MX6 nse3∆::natR_kanR(Cterm) NSE1-UWOPS872421 his3∆1 leu2∆0 ura3∆0	p7414_nse3-ts4	This study	Van Leeuwen lab
LY00198	Fig. 5, S6	Other strain	LY00117	S288C	MATα SMC6-3xFLAG_HIS3MX6 nse4∆::natR_kanR(Cterm) NSE1-UWOPS872421 his3∆1 leu2∆0 ura3∆0	p7414_nse4-ts4	This study	Van Leeuwen lab
LY00199	Fig. 5, S6	Other strain	LY00117	S288C	MATa SMC6-3xFLAG_HIS3MX6 nse4∆::natR_kanR(Cterm) NSE1-UWOPS872421 his3∆1 leu2∆0 ura3∆0	p7414_nse4-ts4	This study	Van Leeuwen lab

### Sheet: Plasmids
Plasmid ID	Description	Markers	Source	Available from
pML104-kanR1136	Plasmid expressing Cas9 and gRNA ATGAAGGAGAAAACTCACCG which targets the kanR gene.	URA3, 2µ, AmpR	This study	Addgene #162040
pML107-kanR468	Plasmid expressing Cas9 and gRNA TCCATGTTGGAATTTAATCG which targets the kanR gene.	LEU2, 2µ, AmpR	This study	Addgene #162041
pML104-natR412	Plasmid expressing Cas9 and gRNA GTACCGCACCAGTGTCCCGG which targets the natR gene.	URA3, 2µ, AmpR	This study	Addgene #162042
pML107-natR854	Plasmid expressing Cas9 and gRNA CGGATGGGGTTCACCCTCTG which targets the natR gene.	LEU2, 2µ, AmpR	This study	Addgene #162043
p7411	Plasmid used for partially deleting HIS3	HIS3-5’_HIS3-3’_LEU2_URA3_HIS3-3’, AmpR	This study	Van Leeuwen lab
p7410	Plasmid used for deleting LEU2	LEU2-5’_LEU2-3’_natR_GAL1pr-KAR1_kanR_LEU2-3’, AmpR	This study	Van Leeuwen lab
pFA6-6xGLY-3xFLAG-HIS3MX6	Plasmid used for amplifying the FLAG-tag	AmpR	Funakoshi et al., 2009	Addgene #20753
